# A Functional Map of the Human Intrinsically Disordered Proteome

**DOI:** 10.1101/2024.03.15.585291

**Authors:** Iva Pritišanac, T. Reid Alderson, Đesika Kolarić, Taraneh Zarin, Shuting Xie, Alex Lu, Aqsa Alam, Abdullah Maqsood, Ji-Young Youn, Julie D. Forman-Kay, Alan M. Moses

## Abstract

Intrinsically disordered regions (IDRs) represent at least one-third of the human proteome and defy the established structure-function paradigm. Because IDRs often have limited positional sequence conservation, the functional classification of IDRs using standard bioinformatics is generally not possible. Here, we show that evolutionarily conserved molecular features of the intrinsically disordered human proteome (IDR-ome), termed evolutionary signatures, enable classification and prediction of IDR functions. Hierarchical clustering of the human IDR-ome based on evolutionary signatures reveals strong enrichments for frequently studied functions of IDRs in transcription and RNA processing, as well as diverse, rarely studied functions, ranging from sub-cellular localization and biomolecular condensates to cellular signaling, transmembrane transport, and the constitution of the cytoskeleton. We exploit the information that is encoded within evolutionary conservation of molecular features to propose functional annotations for every IDR in the human proteome, inspect the conserved molecular features that correlate with different functions, and discover frequently co-occurring IDR functions on the proteome scale. Further, we identify patterns of evolutionary conserved molecular features of IDRs within proteins of unknown function and disease-risk genes for conditions such as cancer and developmental disorders. Our map of the human IDR-ome should be a valuable resource that aids in the discovery of new IDR biology.
