## Supplementary Table 1 for "A Functional Map of the Human Intrinsically Disordered Proteome"

### Sheet: Sheet1
Table S1: Additional features used to compute human evolutionary signatures, in addition to those defined by Zarin et al. eLife, 2019). Yeast-specific motifs from Zarin et al. were not included in our feature set.
Feature ID	Name	Regular expression (regex)	Type	Source	Description	Reference
AA_C	C content	C	Amino acid content	NA	Per residue fraction of C residues	NA
AA_D	P content	D	Amino acid content	NA	Per residue fraction of D residues	NA
AA_E	E content	E	Amino acid content	NA	Per residue fraction of E residues	NA
AA_F	F content	F	Amino acid content	NA	Per residue fraction of F residues	NA
AA_K	K content	K	Amino acid content	NA	Per residue fraction of K residues	NA
AA_L	L content	L	Amino acid content	NA	Per residue fraction of L residues	NA
AA_M	M content	M	Amino acid content	NA	Per residue fractionn of M residues	NA
AA_R	R content	R	Amino acid content	NA	Per residue fraction of R residues	NA
AA_L	Q content	L	Amino acid content	NA	Per residue fraction of L residues	NA
AA_V	V content	V	Amino acid content	NA	Per residue fractionn of V residues	NA
AA_W	W content	W	Amino acid content	NA	Per residue fraction of W residues	NA
AA_Y	Y content	Y	Amino acid content	NA	Per residue fraction of Y residues	NA
kappa*	Kappa	NA	Charge properties	Based on localCIDER, but reimplemented as deviation of separation between pos and neg charged residues from geometric distribution	Measure of separation between positively versus negatively charged residues	(Das and Pappu, 2013; Holehouse et al., 2017)
omega*	Omega	NA	Charge properties	Based on localCIDER, but reimplemented as deviation of separation between charged and proline residues from geometric distribution	Measure of separation between charged residues and prolines versus all other residues	(Holehouse et al., 2017; Martin et al., 2016)
omega aromatic	Omega Aromatic	NA	Physicochemical properties	Based on localCIDER	Measure of spacing between aromatic residues (Y, H, W) versus all other residues	(Martin et al. 2020)
aromatic_decoration	Aromatic spacing	NA	Physicochemical properties	Based on localCIDER, but reimplemented as deviation of separation between aromatic residues from geometric distribution	Measure of separation between aromatic residues	(Martin et al. 2020)
C_homorep	C homorepeat	[C]{3,}	Repeats and complexity	Literature	Per residue fraction of 5 or more C in a row	Reviewed in (Chavali et al., 2020)
D_homorep	D homorepeat	[D]{3,}	Repeats and complexity	Literature	Per residue fraction of 5 or more D in a row	Reviewed in (Chavali et al., 2020)
E_homorep	E homorepeat	[E]{3,}	Repeats and complexity	Literature	Per residue fraction of 5 or more E in a row	Reviewed in (Chavali et al., 2020)
F_homorep	F homorepeat	[F]{3,}	Repeats and complexity	Literature	Per residue fraction of 5 or more F in a row	Reviewed in (Chavali et al., 2020)
H_homorep	H homorepeat	[H]{3,}	Repeats and complexity	Literature	Per residue fraction of 5 or more H in a row	Reviewed in (Chavali et al., 2020)
I_homorep	I homorepeat	[I]{3,}	Repeats and complexity	Literature	Per residue fraction of 5 or more I in a row	Reviewed in (Chavali et al., 2020)
K_homorep	K homorepeat	[K]{3,}	Repeats and complexity	Literature	Per residue fraction of 5 or more K in a row	Reviewed in (Chavali et al., 2020)
L_homorep	L homorepeat	[L]{3,}	Repeats and complexity	Literature	Per residue fraction of 5 or more L in a row	Reviewed in (Chavali et al., 2020)
M_homorep	M homorepeat	[M]{3,}	Repeats and complexity	Literature	Per residue fraction of 5 or more M in a row	Reviewed in (Chavali et al., 2020)
R_homorep	R homorepeat	[R]{3,}	Repeats and complexity	Literature	Per residue fraction of 5 or more R in a row	Reviewed in (Chavali et al., 2020)
T_homorep	T homorepeat	[T]{3,}	Repeats and complexity	Literature	Per residue fraction of 5 or more T in a row	Reviewed in (Chavali et al., 2020)
V_homorep	V homorepeat	[V]{3,}	Repeats and complexity	Literature	Per residue fraction of 5 or more V in a row	Reviewed in (Chavali et al., 2020)
W_homorep	W homorepeat	[W]{3,}	Repeats and complexity	Literature	Per residue fraction of 5 or more W in a row	Reviewed in (Chavali et al., 2020)
Y_homorep	Y homorepeat	[Y]{3,}	Repeats and complexity	Literature	Per residue fraction of 5 or more Y in a row	Reviewed in (Chavali et al., 2020)
FG_rich	FG nucleoporin motif	[FG].FG	Motifs	Literature	Similar to FG motif by Zarin et al. 2019	(Frey and Görlich, 2009; Nguyen Ba et al., 2012)
PY	PY-NLS	R/K/H(X)2-5PY	Motifs	Literature	Non-clasical (PY) nuclear localization signal/motif	Wang L, Li M, Cai M, Xing J, Wang S, Zheng C. A PY-nuclear localization signal is required for nuclear accumulation of HCMV UL79 protein. Med Microbiol Immunol. 2012;201(3):381–7.
FRG	Glycine motif	[FR]G	Motifs	Literature	Glycine rich motif	Kuechler, E.R., Budzyńska, P.M., Bernardini, J.P., Gsponer, J. and Mayor, T., 2020. Distinct features of stress granule proteins predict localization in membraneless organelles. Journal of molecular biology, 432(7), pp.2349-2368.
SGFYSG	Glycine motif	[SG][FY][SG]	Motifs	Literature	Serine,glycine, aromatic rich motif	Kuechler, E.R., Budzyńska, P.M., Bernardini, J.P., Gsponer, J. and Mayor, T., 2020. Distinct features of stress granule proteins predict localization in membraneless organelles. Journal of molecular biology, 432(7), pp.2349-2368.
ELASTIN_LIKE	Glycine motif	VPG.G	Motifs	Literature	Pentapeptide motif (VPG(X)G) derived from hydrophobic domain of tropoelastine, used in repeats for artificial elastin-like polypeptides.	Urry DW, Trapane TL, Prasad KU. Phase-structure transitions of the elastin polypentapeptide-water system within the framework of composition-temperature studies. Biopolymers. 1985;24:2345–2356. Meyer DE, Chilkoti A. Genetically encoded synthesis of protein-based polymers with precisely specified molecular weight and sequence by recursive directional ligation: examples from the elastin-like polype…
PG_rich	Proline, glycine rich motif	G..[GP][PG]	Motifs	Literature	Glycine proline motif	Kuechler, E.R., Budzyńska, P.M., Bernardini, J.P., Gsponer, J. and Mayor, T., 2020. Distinct features of stress granule proteins predict localization in membraneless organelles. Journal of molecular biology, 432(7), pp.2349-2368.
R+Y	R+Y content	[RY]	Composition	Literature	Fraction of R and Y residues in the sequence (normalized by sequence length)	Wang, J., Choi, J.M., Holehouse, A.S., Lee, H.O., Zhang, X., Jahnel, M., Maharana, S., Lemaitre, R., Pozniakovsky, A., Drechsel, D. and Poser, I., 2018. A molecular grammar governing the driving forces for phase separation of prion-like RNA binding proteins. Cell, 174(3), pp.688-699.
REP_RGG	RGG repeat	RGG	Motifs	Literature	Motif defined by R followed by exactly 2 glycines "RGG". This is distinct from a more generically defined 'glycine, arginine'=rich motif "RG", which is also computed and part of the full feature set.	M.A. Lischwe, R.G. Cook, Y.S. Ahn, L.C. Yeoman, H. Busch Clustering of glycine and NG,NG-dimethylarginine in nucleolar protein C23 Biochemistry, 24 (1985), pp. 6025-6028 M. Kiledjian, G. Dreyfuss Primary structure and binding activity of the hnRNP U protein: binding RNA through RGG box EMBO J., 11 (1992), pp. 2655-2664
CLV_C14_Caspase3-7	Caspase cleavage motif	[DSTE][^P][^DEWHFYC]D[GSAN]	Motifs	ELM	http://elm.eu.org/elms/CLV_C14_Caspase3-7
DEG_Kelch_Keap1_1	KEAP1 binding degron	[DNS].[DES][TNS]GE	Motifs	ELM	http://elm.eu.org/elms/DEG_Kelch_Keap1_1
DEG_SCF_TRCP1_1	SCF ubiquitin ligase binding Phosphodegrons	D(S)G.{2,3}([ST])	Motifs	ELM	http://elm.eu.org/elms/DEG_SCF_TRCP1_1
DOC_ANK_TNKS_1	Tankyrase-binding motif	.R..[PGAV][DEIP]G.	Motifs	ELM	http://elm.eu.org/elms/DOC_ANK_TNKS_1
DOC_CYCLIN_RxL_1	Cyclin N-terminal Domain Docking Motifs	(.|([KRH].{0,3}))[^EDWNSG][^D][RK][^D]L.{0,1}[FLMP].{0,3}[EDST]	Motifs	ELM	http://elm.eu.org/elms/DOC_CYCLIN_RxL_1
DOC_MAPK_JIP1_4	MAPK docking motifs	[RK]P[^P][^P]L.[LIVMF]	Motifs	ELM	http://elm.eu.org/elms/DOC_MAPK_JIP1_4
DOC_MAPK_MEF2A_6	MAPK docking motifs	[RK].{2,4}[LIVMP].[LIV].[LIVMF]	Motifs	ELM	http://elm.eu.org/elms/DOC_MAPK_MEF2A_6
DOC_MAPK_NFAT4_5	MAPK docking motifs	[RK][^P][^P][LIM].L.[LIVMF].	Motifs	ELM	http://elm.eu.org/elms/DOC_MAPK_NFAT4_5
DOC_PP2A_B56_1	PP2A holoenzyme B56-docking site	([LMFYWIC]..I.E)|(L..[IVLWC].E).	Motifs	ELM	http://elm.eu.org/elms/DOC_PP2A_B56_1
DOC_PP4_FxxP_1	PP4 EVH1-binding docking motifs	F..P	Motifs	ELM	http://elm.eu.org/elms/DOC_PP4_FxxP_1
DOC_WW_Pin1_4	WW domain ligands	...([ST])P.	Motifs	ELM	http://elm.eu.org/elms/DOC_WW_Pin1_4
LIG_14-3-3_CanoR_1	14-3-3 binding phosphopeptide motif	R[^DE]{0,2}[^DEPG]([ST])(([FWYLMV].)|([^PRIKGN]P)|([^PRIKGN].{2,4}[VILMFWYP]))	Motifs	ELM	http://elm.eu.org/elms/LIG_14-3-3_CanoR_1
LIG_CtBP_PxDLS_1	CtBP ligand motifs	(P[LVIPME][DENS][LM][VASTRG])|(G[LVIPME][DENS][LM][VASTRG]((K)|(.[KR])))	Motifs	ELM	http://elm.eu.org/elms/LIG_CtBP_PxDLS_1
LIG_EF_ALG2_ABM_1	ALG-2 EF hand ligand	P[PG]{0,1}YP.{1,6}Y[QS]{0,1}P	Motifs	ELM	http://elm.eu.org/elms/LIG_EF_ALG2_ABM_1
LIG_HCF-1_HBM_1	HCF-1 binding motif	[DE]H.Y	Motifs	ELM	http://elm.eu.org/elms/LIG_HCF-1_HBM_1
LIG_HOMEOBOX	Homeodomain ligand	[FY][DEP]WM	Motifs	ELM	http://elm.eu.org/elms/LIG_HOMEOBOX
LIG_KEPE_2	Sumoylation site	[VILMFT]K.EP.{2,3}[DE]	Motifs	ELM	http://elm.eu.org/elms/LIG_KEPE_2
LIG_KLC1_WD_1	Motifs binding the TPR domain of kinesin light chain 1	[LMTAFSRI][^KRG]W[DE].{3,5}[LIVMFPA]	Motifs	ELM	http://elm.eu.org/elms/LIG_KLC1_WD_1
LIG_PAM2_1	PAM2 motif	..[LFP][NS][PIVTAFL].A..(([FY].[PYLF])|(W..)).	Motifs	ELM	http://elm.eu.org/elms/LIG_PAM2_1
LIG_PDZ_Class_1	PDZ domain ligands	...[ST].[ACVILF]$	Motifs	ELM	http://elm.eu.org/elms/LIG_PDZ_Class_1
LIG_PDZ_Wminus1_1	PDZ domain ligands	.W[ACGILV]$	Motifs	ELM	http://elm.eu.org/elms/LIG_PDZ_Wminus1_1
LIG_PTAP_UEV_1	UEV Domain binding PTAP motif	.P[TS]AP.	Motifs	ELM	http://elm.eu.org/elms/LIG_PTAP_UEV_1
LIG_PTB_Apo_2	PTB ligand	(.[^P].NP.[FY].)|(.[ILVMFY].N..[FY].)	Motifs	ELM	http://elm.eu.org/elms/LIG_PTB_Apo_2
LIG_PTB_Phospho_1	PTB ligand	(.[^P].NP.(Y))|(.[ILVMFY].N..(Y))	Motifs	ELM	http://elm.eu.org/elms/LIG_PTB_Phospho_1
LIG_Rb_LxCxE_1	Pocket protein B Subdomain ligands	([DEST]|^).{0,4}[LI].C.E.{1,4}[FLMIVAWPHY].{0,8}([DEST]|$)	Motifs	ELM	http://elm.eu.org/elms/LIG_RB_LxCxE_1
LIG_SH2_CRK	Phosphotyrosine ligands bound by SH2 domains	(Y)[^EPILVFYW][^HDEW][PLIV][^DEW]	Motifs	ELM	http://elm.eu.org/elms/LIG_SH2_CRK
LIG_SH2_GRB2like	Phosphotyrosine ligands bound by SH2 domains	(Y)([EDST]|[MLIVAFYHQW])N.	Motifs	ELM	http://elm.eu.org/elms/LIG_SH2_GRB2like
LIG_SH2_NCK_1	Phosphotyrosine ligands bound by SH2 domains	(Y)[DESTNA][^GWFY][VPAI][DENQSTAGYFP]	Motifs	ELM	http://elm.eu.org/elms/LIG_SH2_NCK_1
LIG_SH2_SRC	Phosphotyrosine ligands bound by SH2 domains	(Y)[QDEVAIL][DENPYHI][IPVGAHS]	Motifs	ELM	http://elm.eu.org/elms/LIG_SH2_SRC
LIG_SH2_STAP1	Phosphotyrosine ligands bound by SH2 domains	(Y)[DESTA][^GP][^GP][ILVFMWYA]	Motifs	ELM	http://elm.eu.org/elms/LIG_SH2_STAP1
LIG_SH2_STAT5	Phosphotyrosine ligands bound by SH2 domains	(Y)[VLTFIC]..	Motifs	ELM	http://elm.eu.org/elms/LIG_SH2_STAT5
LIG_SH3_2	SH3 domain ligands	P..P.[KR]	Motifs	ELM	http://elm.eu.org/elms/LIG_SH3_2
LIG_SUMO_SIM_anti_2	SUMO interaction site	[DEST]{1,10}.{0,1}[VIL][DESTVILMA][VIL][VILM].[DEST]{0,5}	Motifs	ELM	http://elm.eu.org/elms/LIG_SUMO_SIM_anti_2
LIG_WRPW_1	WRPW motif	[WFY]RP[WFY].{0,7}$	Motifs	ELM	http://elm.eu.org/elms/LIG_WRPW_1
MOD_CDK_SPK_2	CDK Phosphorylation Site	...([ST])P[RK]	Motifs	ELM	http://elm.eu.org/elms/MOD_CDK_SPK_2
MOD_CDK_SPxxK_3	CDK Phosphorylation Site	...([ST])P..[RK]	Motifs	ELM	http://elm.eu.org/elms/MOD_CDK_SPxxK_3
MOD_CK1_1	Casein kinase 1 (CK1) Phosphorylation site	S..([ST])...	Motifs	ELM	http://elm.eu.org/elms/MOD_CK1_1
MOD_CK2_1	Casein kinase 2 (CK2) Phosphorylation site	...([ST])..E	Motifs	ELM	http://elm.eu.org/elms/MOD_CK2_1
MOD_DYRK1A_RPxSP_1	S/T residue phosphorylated by Arg- and Pro-directed DYRK1A kinase	R[PSVA].([ST])P	Motifs	ELM	http://elm.eu.org/elms/MOD_DYRK1A_RPxSP_1
MOD_GSK3_1	GSK3 phosphorylation site	...([ST])...[ST]	Motifs	ELM	http://elm.eu.org/elms/MOD_GSK3_1
MOD_N-GLC_1	N-glycosylation site	.(N)[^P][ST]..	Motifs	ELM	http://elm.eu.org/elms/MOD_N-GLC_1
MOD_NMyristoyl	N-myristoylation site	^M{0,1}(G)[^EDRKHPFYW]..[STAGCN][^P]	Motifs	ELM	http://elm.eu.org/elms/MOD_NMyristoyl
MOD_PIKK_1	PIKK phosphorylation site	...([ST])Q..	Motifs	ELM	http://elm.eu.org/elms/MOD_PIKK_1
MOD_PKA_1	PKA Phosphorylation site	[RK][RK].([ST])[^P]..	Motifs	ELM	http://elm.eu.org/elms/MOD_PKA_1
MOD_PKA_2	PKA Phosphorylation site	.R.([ST])[^P]..	Motifs	ELM	http://elm.eu.org/elms/MOD_PKA_2
MOD_PKB_1	PKB Phosphorylation site	R.R..([ST])[^P]..	Motifs	ELM	http://elm.eu.org/elms/MOD_PKB_1
MOD_Plk_1	Polo-like kinase phosphosites	.[DNE][^PG][ST](([FYILMVW]..)|([^PEDGKN][FWYLIVM]).)	Motifs	ELM	http://elm.eu.org/elms/MOD_Plk_1
MOD_ProDKin_1	MAPK Phosphorylation Site	...([ST])P..	Motifs	ELM	http://elm.eu.org/elms/MOD_ProDKin_1
MOD_SUMO_rev_2	Sumoylation site	[SDE].{0,5}[DE].(K).{0,1}[AIFLMPSTV]	Motifs	ELM	http://elm.eu.org/elms/MOD_SUMO_rev_2
TRG_ER_diArg_1	di Arginine retention/retrieving signal	([LIVMFYWPR]R[^YFWDE]{0,1}R)|(R[^YFWDE]{0,1}R[LIVMFYWPR])	Motifs	ELM	http://elm.eu.org/elms/TRG_ER_diArg_1
TRG_LysEnd_APsAcLL_1	Trans-Golgi Network-Endosome-Lysosome-sorting signals	[DERQ]...L[LVI]	Motifs	ELM	http://elm.eu.org/elms/candidates.html#TRG_LysEnd_APsAcLL_2
TRG_NES_CRM1_1	NES Nuclear Export Signals	([DEQ].{0,1}[LIM].{2,3}[LIVMF][^P]{2,3}[LMVF].[LMIV].{0,3}[DE])|([DE].{0,1}[LIM].{2,3}[LIVMF][^P]{2,3}[LMVF].[LMIV].{0,3}[DEQ])	Motifs	ELM	http://elm.eu.org/elms/TRG_NES_CRM1_1
