## Supplementary Table 4 for "A Functional Map of the Human Intrinsically Disordered Proteome"

### Sheet: Description
Table S4: IDPs in the human proteome and in the map of the IDR-ome. The UniProt IDs for proteins that are 95% or more disordered (predicted by SPOT-Disorder v1) are listed in the first tab. Of these IDPs, those that are clustered in the map of the IDR-ome (related to Figure 3) are listed in the second tab, and the final tab lists IDPs that are in clusters with overrepresented GO terms.

### Sheet: IDPs
A0A024R1R8			UniProt IDs of SPOT-Disorder v1.0 predicted IDPs (>95% disordered) in the human proteome
A0A0D9SFI3			n = 718
A0A0G2JKW9
A0A0G2JPN4
A0A0U1RRE5
A0A140TA67
A0A183
A0A1B0GTI1
A0A1B0GTJ6
A0A1B0GTR3
A0A1B0GTR4
A0A1B0GUA5
A0A1B0GUT2
A0A1B0GUY1
A0A1B0GV90
A0A1B0GV96
A0A1B0GVQ3
A0A1B0GVY4
A0A1W2PR80
A0A286YEX9
A0A286YF01
A0A286YF46
A0A286YF77
A0A2R8Y747
A0A2R8Y7Y5
A0A3B3IT34
A0A494C0Y3
A0A494C162
A0A494C193
A0A499FJ33
A1A580
A1E959
A1KXE4
A1L170
A1L429
A2RU30
A5PL33
A5YM69
A6NDB9
A6NDE8
A6NDR6
A6NER3
A6NF01
A6NF83
A6NGB9
A6NGK3
A6NHS1
A6NKN8
A6NL46
A6NNC1
A6NNL0
A8CG34
A8K554
A8MTY7
A8MU76
A8MU93
A8MUA0
A8MUI8
A8MUU9
A8MUX0
A8MV72
A8MX34
A8MX80
A8MXZ3
A8MZF0
B3KS81
B4DYI2
B7Z368
C9IYD2
C9J283
C9JFL3
C9JUA4
E2RYF7
E7EW31
E9PJ23
E9PRG8
F8VV67
F8W1W9
G5E9R7
H0Y9P7
H0YM25
H3BPC8
H3BTC1
H7C0V5
H7C1D0
I0J062
I3L273
K7EKG6
K7EQG2
K7ERJ3
M0QY47
M0QZW2
M0R384
O00168
O00193
O00461
O00479
O00512
O00515
O14598
O14604
O14810
O14990
O43516
O60356
O60829
O75264
O75363
O75459
O75690
O75971
O76070
O76087
O94850
O95177
O95721
O96001
P01160
P01350
P02808
P02810
P02812
P04279
P04280
P04553
P04554
P04921
P05114
P05204
P05408
P05814
P06454
P09430
P0C5K6
P0C5Y4
P0C7H8
P0C7W0
P0C864
P0CAP2
P0CAT3
P0CG12
P0CG34
P0CG35
P0CL80
P0CL81
P0CL82
P0CZ25
P0DMC3
P0DP75
P0DPH9
P10163
P10451
P15502
P15515
P15516
P15822
P16150
P16860
P17096
P20810
P20962
P22528
P22531
P22532
P23490
P23511
P27816
P29966
P31431
P31629
P34741
P35321
P35325
P35326
P37840
P41236
P47914
P48634
P49006
P49901
P51397
P52926
P55081
P55808
P56181
P56211
P58505
P58550
P59991
P60331
P60368
P60369
P60370
P60372
P60409
P60411
P61927
P62328
P63313
P80723
P82970
P84101
P98168
P98169
Q02383
Q02952
Q04118
Q05682
Q05952
Q05BU3
Q08E93
Q0VAQ4
Q0VDD7
Q0VDE8
Q107X0
Q12799
Q13065
Q13066
Q13069
Q13070
Q13227
Q13316
Q14135
Q14153
Q14242
Q14602
Q15170
Q15532
Q15651
Q156A1
Q15773
Q16143
Q16378
Q17RH7
Q2M3A8
Q2NL68
Q2TAM9
Q32MZ4
Q3B820
Q3LI81
Q3SXR2
Q3SYA9
Q3ZCQ3
Q4V321
Q4V326
Q4V9L6
Q4VCS5
Q537H7
Q562F6
Q58A44
Q5H9K5
Q5H9L2
Q5JPB2
Q5JRK9
Q5JSZ5
Q5JTC6
Q5JUK9
Q5JXC2
Q5PR19
Q5SRD0
Q5SWW7
Q5SYE7
Q5T035
Q5T1B1
Q5T1N1
Q5T1R4
Q5T1S8
Q5T5A8
Q5T5B0
Q5T5F5
Q5T6F2
Q5T749
Q5T751
Q5T752
Q5T7P2
Q5T7P3
Q5T8A7
Q5T8R8
Q5TA76
Q5TA77
Q5TA78
Q5TEZ4
Q5TG53
Q5TGY3
Q5TZJ5
Q5U5X8
Q5VSD8
Q5VUA4
Q5VWP3
Q658K8
Q68D20
Q69YH5
Q6IPM2
Q6IPX3
Q6JBY9
Q6L8G5
Q6L8G8
Q6L8H1
Q6L8H2
Q6L8H4
Q6MZM9
Q6NSI3
Q6NT46
Q6NUJ2
Q6NUN7
Q6NXS1
Q6P4E1
Q6P6B1
Q6P9G4
Q6PGN9
Q6PUV4
Q6T4R5
Q6U949
Q6UX39
Q6UXD1
Q6UXQ8
Q6ZQT7
Q6ZQX7
Q6ZR54
Q6ZRG5
Q6ZRN7
Q6ZRX8
Q6ZS94
Q6ZSN1
Q6ZSR9
Q6ZST2
Q6ZTI0
Q6ZU52
Q6ZUT6
Q6ZV77
Q6ZVC0
Q6ZW13
Q701N2
Q701N4
Q711Q0
Q71F78
Q75L30
Q7Z2K8
Q7Z2R9
Q7Z2V1
Q7Z2X7
Q7Z309
Q7Z591
Q7Z6I8
Q7Z7L8
Q86T20
Q86UU0
Q86UU5
Q86UU9
Q86V48
Q86VM9
Q86WS4
Q86X51
Q86X59
Q86YL5
Q86Z20
Q8IUC1
Q8IV56
Q8IVA1
Q8IVT2
Q8IXQ4
Q8IXS0
Q8IXS6
Q8IXT2
Q8IY42
Q8IYL3
Q8N1X5
Q8N319
Q8N350
Q8N377
Q8N402
Q8N446
Q8N6N3
Q8N6U2
Q8N715
Q8N729
Q8N7H1
Q8N7J2
Q8N7P7
Q8N7U7
Q8N7Z2
Q8N888
Q8N8E1
Q8N910
Q8N944
Q8N9G6
Q8N9P0
Q8N9U9
Q8N9W4
Q8NAF0
Q8NBZ9
Q8NC24
Q8NC38
Q8NCQ2
Q8NDC0
Q8NEW7
Q8TAM6
Q8TC05
Q8TCD1
Q8TCZ2
Q8TDR4
Q8TF74
Q8WTP9
Q8WU58
Q8WUH6
Q8WUU4
Q8WVH0
Q8WVX3
Q8WWF3
Q8WWM1
Q8WXS3
Q8WXX7
Q8WY50
Q92567
Q92686
Q92733
Q969E4
Q969W9
Q96A73
Q96AQ9
Q96B01
Q96DF8
Q96E09
Q96EI5
Q96FQ7
Q96GT9
Q96GU1
Q96JG9
Q96K30
Q96K80
Q96KF2
Q96KW2
Q96M66
Q96M83
Q96MF4
Q96MG2
Q96MR7
Q96NZ9
Q96PG8
Q96PI1
Q96PQ5
Q96QE4
Q96RM1
Q96T75
Q99217
Q99218
Q99618
Q99932
Q99954
Q9BQ48
Q9BQY9
Q9BRP9
Q9BRT6
Q9BSJ6
Q9BTK2
Q9BU68
Q9BUV0
Q9BVV8
Q9BWJ2
Q9BXL5
Q9BYE3
Q9BYE4
Q9BYP8
Q9BYP9
Q9BYQ0
Q9BYQ4
Q9BYQ5
Q9BYQ7
Q9BYR5
Q9BYR9
Q9BYT5
Q9BYU5
Q9BZA0
Q9C010
Q9C073
Q9C0I3
Q9GZP8
Q9H1E3
Q9H2X8
Q9H320
Q9H321
Q9H322
Q9H3H9
Q9H400
Q9H6S1
Q9H7T3
Q9H875
Q9H9R9
Q9HAH7
Q9HCM1
Q9HCM7
Q9HCQ7
Q9NNX9
Q9NNZ6
Q9NP70
Q9NPI7
Q9NQ76
Q9NRI6
Q9NVL8
Q9NVV2
Q9NW07
Q9NWQ4
Q9NWQ8
Q9NYF0
Q9NYF3
Q9NZ63
Q9NZ81
Q9NZP6
Q9P0W8
Q9P1D8
Q9P206
Q9P242
Q9P266
Q9P2Y4
Q9UBC9
Q9UBP8
Q9UD71
Q9UEU5
Q9UF83
Q9UGL9
Q9UHP9
Q9UI72
Q9UJQ4
Q9UK76
Q9UKV3
Q9UKY7
Q9ULZ1
Q9UNZ5
Q9UPA5
Q9UQ35
Q9Y2B9
Q9Y2D5
Q9Y2S6
Q9Y2W1
Q9Y3X0
Q9Y520
Q9Y5R6
Q9Y618
Q9Y6X0
A0A140TA64
A0PJW8
A6H8Y1
A8MZG2
B1AL46
O00559
O14513
O14633
O15014
O75376
O75781
O95785
O95810
P0C2L3
P18827
P23582
P48552
P59990
P60014
P60328
P60412
Q13428
Q13542
Q2M2Z5
Q5JTD0
Q5MJ10
Q5T753
Q5T754
Q5VU36
Q5VVP1
Q5VYP0
Q641Q2
Q6NUI1
Q6NZI2
Q6P1L5
Q717R9
Q7Z7G2
Q86VQ1
Q8IVF2
Q8IWB4
Q8N7R1
Q8NAV2
Q8ND83
Q8NFC6
Q96HA1
Q96J88
Q9BQ66
Q9BUH8
Q9BYQ2
Q9BYQ3
Q9BYQ8
Q9BYR4
Q9BZD3
Q9NRM1
Q9NTK1
Q9NW75
Q9NY74
Q9NYF8
Q9NZW4
Q9P270
Q9ULD9
Q9Y4E1
A0A286YF60
A0A286YFB4
A0A494C0T7
A6NCI8
O43768
O75177
P20930
P59051
P81277
Q0IIN9
Q13113
Q14157
Q15025
Q569H4
Q5HYW2
Q5TA79
Q5TA81
Q5TA82
Q5TCM9
Q7Z5B4
Q8IYE1
Q8N8H1
Q8NEV8
Q8TCU4
Q8TF01
Q9C0D2
Q9H3Y8
Q9H6K5
Q9HCH0
Q9NQR7
Q9NZM4
Q9P127
Q9Y5P3
A0A0J9YXV3
O15090
O15240
O60269
P0DKV0
P0DL12
P20366
P28290
P34910
P46013
P54259
P58340
P60410
Q49MG5
Q5BKX8
Q6PGQ7
Q6PII3
Q6UWP8
Q6ZQQ2
Q6ZUB1
Q70YC5
Q7Z3B3
Q86XD5
Q86YZ3
Q8N3V7
Q8TEF2
Q96RK0
Q9H2J1
Q9HAW4
Q9NQ60
Q9NRA8
Q9NTX9
A0A096LP49
A0AUZ9
A8MWP4
O94854
P0C7A2
P10071
P60371
P60413
Q1MSJ5
Q5D862
Q5SW24
Q5T036
Q5T0Z8
Q5VT03
Q6PGQ1
Q6PK04
Q6ZU69
Q8IY63
Q96F45
Q96JE9
Q96KC9
Q96NR7
Q9H1M3
Q9H7U1
Q9Y467
A0A1B0GUW6
A0A494C0N9
A8MVA2
E9PIF3
P26371
P35663
Q07283
Q07627
Q0VD83
Q14686
Q3B7T3
Q53FD0
Q5HYR2
Q5SRN2
Q6ULP2
Q6UUV9
Q6ZVF9
Q8IUG1
Q8IXH6
Q8N0Z3
Q96GA3
Q9H7N4
Q9HCK1
Q9NTI7
Q9UHL3
Q9UJT2
Q9Y3U8

### Sheet: clustered IDPs
A0A096LP49			UniProt IDs of IDPs that are clustered in our map of the human IDR-ome
A0A0U1RRE5			n = 492
A0A1B0GTI1
A0A1B0GUA5
A0A1B0GUT2
A0A1B0GUW6
A0A1B0GUY1
A0A1B0GV90
A0A1B0GVQ3
A0A1B0GVY4
A0A286YF01
A0A286YF60
A0A286YF77
A0AUZ9
A0PJW8
A1E959
A1KXE4
A1L170
A1L429
A2RU30
A5PL33
A5YM69
A6H8Y1
A6NCI8
A6NDB9
A6NDE8
A6NF83
A6NGB9
A6NKN8
A6NNL0
A8CG34
A8MTY7
A8MU93
A8MUX0
A8MVA2
A8MX34
A8MXZ3
A8MZG2
B1AL46
B3KS81
C9JFL3
E7EW31
E9PRG8
H0YM25
I3L273
O00168
O00193
O00461
O00479
O00512
O00515
O00559
O14513
O14598
O14633
O14810
O14990
O15014
O15090
O15240
O43516
O43768
O60269
O60356
O60829
O75177
O75264
O75363
O75376
O75459
O75690
O75781
O75971
O76070
O94850
O95721
O95810
O96001
P01350
P04279
P04553
P04554
P04921
P05114
P05204
P05408
P05814
P06454
P09430
P0C2L3
P0C5Y4
P0C7H8
P0C7W0
P0CAP2
P0CG12
P0CL80
P0CL81
P0DL12
P10071
P10451
P15502
P15515
P15516
P16150
P16860
P17096
P18827
P20366
P20810
P20930
P22528
P23511
P23582
P27816
P28290
P29966
P31431
P31629
P34741
P34910
P35321
P35325
P35663
P37840
P41236
P46013
P47914
P48552
P48634
P49006
P49901
P51397
P52926
P54259
P55081
P55808
P56181
P56211
P58340
P58505
P59990
P59991
P60014
P60331
P60368
P60369
P60409
P60410
P60411
P60412
P60413
P61927
P80723
P81277
P82970
P84101
P98168
P98169
Q02383
Q02952
Q05682
Q05952
Q07283
Q07627
Q0VAQ4
Q0VD83
Q0VDD7
Q0VDE8
Q13065
Q13113
Q13227
Q13316
Q13428
Q13542
Q14153
Q14157
Q14242
Q14686
Q15025
Q15532
Q15651
Q15773
Q16143
Q1MSJ5
Q2M2Z5
Q2NL68
Q32MZ4
Q3B7T3
Q3B820
Q3LI81
Q3ZCQ3
Q49MG5
Q4V321
Q4V326
Q4V9L6
Q4VCS5
Q537H7
Q53FD0
Q562F6
Q569H4
Q5BKX8
Q5D862
Q5H9L2
Q5HYR2
Q5HYW2
Q5JPB2
Q5JRK9
Q5JSZ5
Q5JTC6
Q5JTD0
Q5JUK9
Q5JXC2
Q5MJ10
Q5SRN2
Q5SW24
Q5SYE7
Q5T036
Q5T0Z8
Q5T1N1
Q5T1R4
Q5T1S8
Q5T5A8
Q5T5B0
Q5T6F2
Q5T749
Q5T751
Q5T752
Q5T753
Q5T754
Q5T7P2
Q5T8A7
Q5TA76
Q5TA77
Q5TA79
Q5TA81
Q5TA82
Q5TCM9
Q5TGY3
Q5TZJ5
Q5U5X8
Q5VT03
Q5VU36
Q5VUA4
Q5VVP1
Q5VWP3
Q5VYP0
Q641Q2
Q69YH5
Q6IPM2
Q6JBY9
Q6L8H2
Q6MZM9
Q6NSI3
Q6NT46
Q6NUJ2
Q6NUN7
Q6NXS1
Q6NZI2
Q6P1L5
Q6P4E1
Q6P6B1
Q6P9G4
Q6PGN9
Q6PGQ1
Q6PGQ7
Q6PII3
Q6PK04
Q6PUV4
Q6T4R5
Q6ULP2
Q6UUV9
Q6UWP8
Q6UX39
Q6UXD1
Q6ZQQ2
Q6ZU52
Q6ZU69
Q6ZUB1
Q6ZVC0
Q6ZVF9
Q6ZW13
Q701N2
Q701N4
Q70YC5
Q711Q0
Q717R9
Q7Z2K8
Q7Z2X7
Q7Z309
Q7Z591
Q7Z5B4
Q7Z6I8
Q7Z7G2
Q7Z7L8
Q86T20
Q86UU0
Q86UU5
Q86UU9
Q86V48
Q86VM9
Q86VQ1
Q86WS4
Q86X51
Q86XD5
Q86YL5
Q86YZ3
Q86Z20
Q8IUC1
Q8IV56
Q8IVA1
Q8IVF2
Q8IVT2
Q8IWB4
Q8IXH6
Q8IXQ4
Q8IXS0
Q8IXT2
Q8IY42
Q8IY63
Q8IYE1
Q8IYL3
Q8N0Z3
Q8N350
Q8N3V7
Q8N6N3
Q8N715
Q8N729
Q8N7J2
Q8N7R1
Q8N7Z2
Q8N944
Q8NAF0
Q8NAV2
Q8NC24
Q8ND83
Q8NDC0
Q8NEW7
Q8NFC6
Q8TAM6
Q8TC05
Q8TCD1
Q8TCU4
Q8TCZ2
Q8TDR4
Q8TEF2
Q8TF01
Q8TF74
Q8WTP9
Q8WU58
Q8WUH6
Q8WUU4
Q8WVH0
Q8WVX3
Q8WWF3
Q8WWM1
Q8WXS3
Q8WXX7
Q92567
Q92686
Q92733
Q969E4
Q969W9
Q96A73
Q96AQ9
Q96B01
Q96DF8
Q96E09
Q96EI5
Q96F45
Q96GA3
Q96GT9
Q96GU1
Q96HA1
Q96J88
Q96JE9
Q96K30
Q96K80
Q96KC9
Q96KW2
Q96M83
Q96MG2
Q96NZ9
Q96PI1
Q96QE4
Q96RK0
Q99217
Q99618
Q99932
Q9BQ48
Q9BQ66
Q9BQY9
Q9BRT6
Q9BSJ6
Q9BU68
Q9BUH8
Q9BUV0
Q9BVV8
Q9BXL5
Q9BYE3
Q9BYP8
Q9BYQ0
Q9BYQ2
Q9BYQ3
Q9BYQ4
Q9BYQ5
Q9BYQ7
Q9BYQ8
Q9BYR4
Q9BYR5
Q9BYR9
Q9BYT5
Q9BYU5
Q9C010
Q9C073
Q9C0D2
Q9C0I3
Q9GZP8
Q9H1E3
Q9H1M3
Q9H2X8
Q9H320
Q9H321
Q9H322
Q9H3H9
Q9H3Y8
Q9H400
Q9H6K5
Q9H6S1
Q9H7N4
Q9H7U1
Q9H875
Q9H9R9
Q9HAH7
Q9HAW4
Q9HCK1
Q9HCM1
Q9HCM7
Q9NNX9
Q9NP70
Q9NPI7
Q9NQ60
Q9NQ76
Q9NQR7
Q9NRA8
Q9NRM1
Q9NTI7
Q9NTK1
Q9NTX9
Q9NVL8
Q9NW07
Q9NW75
Q9NWQ4
Q9NWQ8
Q9NY74
Q9NYF0
Q9NYF3
Q9NYF8
Q9NZ63
Q9NZ81
Q9NZM4
Q9NZW4
Q9P0W8
Q9P206
Q9P242
Q9P266
Q9P270
Q9P2Y4
Q9UBC9
Q9UBP8
Q9UD71
Q9UGL9
Q9UHP9
Q9UJQ4
Q9UJT2
Q9UK76
Q9UKV3
Q9UKY7
Q9ULD9
Q9ULZ1
Q9UNZ5
Q9UPA5
Q9UQ35
Q9Y2B9
Q9Y2S6
Q9Y2W1
Q9Y3U8
Q9Y3X0
Q9Y4E1
Q9Y5P3
Q9Y5R6
Q9Y618
Q9Y6X0

### Sheet: clustered IDPs with GO terms
A0A096LP49			UniProt IDs of IDPs that are clustered and whose cluster(s) contain GO-term overrepresentations
A0A1B0GTI1			n = 298
A0A1B0GUA5
A0A1B0GUT2
A0A1B0GUW6
A0A1B0GUY1
A0A1B0GV90
A0A1B0GVY4
A0A286YF01
A0A286YF60
A0A286YF77
A0AUZ9
A1E959
A1KXE4
A1L170
A2RU30
A5PL33
A5YM69
A6NCI8
A6NF83
A6NGB9
A6NNL0
A8CG34
A8MTY7
A8MU93
A8MUX0
A8MVA2
A8MX34
A8MXZ3
B1AL46
B3KS81
E7EW31
H0YM25
I3L273
O00168
O00512
O00515
O00559
O14513
O15014
O15090
O15240
O43516
O43768
O60269
O75177
O75264
O75376
O75690
O76070
O94850
O95721
P01350
P04553
P04554
P04921
P05408
P05814
P0C2L3
P0C5Y4
P0C7H8
P0C7W0
P0DL12
P10071
P15515
P15516
P16150
P16860
P17096
P18827
P20366
P31629
P34741
P34910
P37840
P46013
P52926
P56211
P58340
P58505
P59990
P59991
P60014
P60331
P60368
P60369
P60409
P60410
P60411
P60412
P60413
P81277
P98168
P98169
Q05682
Q05952
Q07627
Q0VAQ4
Q0VDE8
Q13113
Q13542
Q14157
Q14242
Q14686
Q15532
Q15773
Q16143
Q2M2Z5
Q2NL68
Q3B7T3
Q3LI81
Q3ZCQ3
Q4VCS5
Q569H4
Q5HYR2
Q5HYW2
Q5JPB2
Q5JTC6
Q5JTD0
Q5JXC2
Q5SW24
Q5SYE7
Q5T036
Q5T0Z8
Q5T1R4
Q5T1S8
Q5T749
Q5T8A7
Q5TGY3
Q5TZJ5
Q5U5X8
Q5VT03
Q5VU36
Q5VVP1
Q5VYP0
Q641Q2
Q69YH5
Q6L8H2
Q6MZM9
Q6NSI3
Q6NUJ2
Q6P1L5
Q6P9G4
Q6PGN9
Q6PGQ7
Q6PK04
Q6T4R5
Q6ULP2
Q6UUV9
Q6UWP8
Q6UX39
Q6UXD1
Q6ZQQ2
Q6ZU69
Q6ZUB1
Q6ZVC0
Q6ZVF9
Q701N2
Q701N4
Q717R9
Q7Z2K8
Q7Z591
Q7Z5B4
Q7Z6I8
Q7Z7G2
Q7Z7L8
Q86T20
Q86UU0
Q86UU5
Q86UU9
Q86VM9
Q86VQ1
Q86X51
Q86XD5
Q86YL5
Q8IUC1
Q8IVA1
Q8IVF2
Q8IVT2
Q8IWB4
Q8IXH6
Q8IXS0
Q8IXT2
Q8IY42
Q8IYL3
Q8N0Z3
Q8N3V7
Q8N729
Q8N7J2
Q8N7R1
Q8N7Z2
Q8N944
Q8NAF0
Q8NAV2
Q8ND83
Q8NDC0
Q8NEW7
Q8NFC6
Q8TCD1
Q8TCU4
Q8TCZ2
Q8TDR4
Q8TEF2
Q8TF01
Q8TF74
Q8WU58
Q8WUH6
Q8WUU4
Q8WWF3
Q8WXS3
Q8WXX7
Q92567
Q92733
Q969W9
Q96A73
Q96DF8
Q96F45
Q96GA3
Q96HA1
Q96K30
Q96K80
Q96KC9
Q96MG2
Q96NZ9
Q96RK0
Q99217
Q99618
Q99932
Q9BQ48
Q9BQ66
Q9BSJ6
Q9BUH8
Q9BUV0
Q9BVV8
Q9BYP8
Q9BYQ0
Q9BYQ2
Q9BYQ3
Q9BYQ4
Q9BYQ5
Q9BYQ7
Q9BYQ8
Q9BYR4
Q9BYR5
Q9BYR9
Q9BYT5
Q9BYU5
Q9C010
Q9C073
Q9C0I3
Q9H1M3
Q9H3Y8
Q9H400
Q9H6K5
Q9H7N4
Q9H9R9
Q9HAH7
Q9HAW4
Q9HCK1
Q9HCM1
Q9HCM7
Q9NP70
Q9NQ60
Q9NQ76
Q9NRM1
Q9NTI7
Q9NTK1
Q9NTX9
Q9NW07
Q9NWQ4
Q9NWQ8
Q9NY74
Q9NYF0
Q9NYF8
Q9NZ81
Q9NZM4
Q9P0W8
Q9P206
Q9P270
Q9UBC9
Q9UBP8
Q9UGL9
Q9UHP9
Q9UJQ4
Q9UJT2
Q9UK76
Q9UKV3
Q9ULZ1
Q9UPA5
Q9UQ35
Q9Y2B9
Q9Y2W1
Q9Y3U8
Q9Y3X0
Q9Y4E1
Q9Y5P3
Q9Y5R6
Q9Y618
