## Supplementary Table 5 for "A Functional Map of the Human Intrinsically Disordered Proteome"

### Sheet: Description
Table S5: Proteins of unknown function in the map of the IDR-ome. The first tab lists UniProt IDs for proteins of unknown function, as defined by the neXtProt Functional Proteome Project. The second tab lists the UniProt IDs for the proteins that contain IDRs, as predicted by SPOT-Disorder v1. The third tab lists the UniProt IDs for IDR-containing proteins of unknown function that are clustered i…

### Sheet: Unknown_function
A0A087WTH1			UniProt IDs for proteins of unknown function, as defined by neXtProt's "Functional Proteome Project"
A0A087WV53
A0A096LP01
A0A096LPI5			n = 1512
A0A0A6YYL3
A0A0B4J1W7
A0A0D9SF12			URL
A0A0J9YX94			https://www.nextprot.org/about/functional-proteome-project
A0A0J9YXQ4
A0A0U1RQF7			References
A0A0U1RQS6			Paik YK, Lane L, et al. (2018) J. Prot. Res. 17: 4042-4050
A0A0U1RR37			Duek P, et al. (2021) Database baab046
A0A0U1RRK4
A0A0U1RRL7
A0A0U1RRN3
A0A1B0GTC6
A0A1B0GTD5
A0A1B0GTI1
A0A1B0GTI8
A0A1B0GTK4
A0A1B0GTK5
A0A1B0GTL2
A0A1B0GTR0
A0A1B0GTR3
A0A1B0GTU2
A0A1B0GTY4
A0A1B0GU29
A0A1B0GU33
A0A1B0GU71
A0A1B0GUA5
A0A1B0GUA7
A0A1B0GUA9
A0A1B0GUC4
A0A1B0GUJ8
A0A1B0GUQ0
A0A1B0GUS0
A0A1B0GUT2
A0A1B0GUU1
A0A1B0GUV1
A0A1B0GUV7
A0A1B0GUW7
A0A1B0GUX0
A0A1B0GV03
A0A1B0GV22
A0A1B0GV85
A0A1B0GV90
A0A1B0GVD1
A0A1B0GVG4
A0A1B0GVG6
A0A1B0GVH6
A0A1B0GVH7
A0A1B0GVK7
A0A1B0GVM5
A0A1B0GVM6
A0A1B0GVN3
A0A1B0GVQ3
A0A1B0GVR7
A0A1B0GVS7
A0A1B0GVT2
A0A1B0GVV1
A0A1B0GVY4
A0A1B0GVZ2
A0A1B0GVZ9
A0A1B0GW35
A0A1B0GW54
A0A1B0GW64
A0A1B0GWB2
A0A1B0GWG4
A0A1W2PP97
A0A1W2PPF3
A0A1W2PQ72
A0A286YF18
A0A286YF58
A0A286YFK9
A0A2R8Y2Y2
A0A2R8Y4Y8
A0A2R8Y7D0
A0A2R8YCJ5
A0A2R8YFL7
A0A2R8YFM6
A0A3B3IS91
A0A494C0N9
A0A494C0Y3
A0A590UK83
A0A5F9ZH02
A0A6I8PU40
A0JP26
A0PJX0
A0PJX8
A0PK05
A0ZSE6
A1A4G5
A1A4V9
A1L157
A1L162
A1L168
A1L170
A1L1A6
A1L429
A1L443
A1L4K1
A1L4L8
A2A2V5
A2A2Z9
A2A3L6
A2RRH5
A2RRL7
A2RU48
A2RU67
A2RUG3
A2RUQ5
A2RUT3
A2VCK2
A4D0T7
A4D0V7
A4D0Y5
A4D161
A4D1F6
A4D1N5
A4D250
A4FU01
A4FU69
A4QMS7
A4QN01
A4QPB2
A5PLN7
A6H8Z2
A6NC05
A6NC57
A6NCF5
A6NCI4
A6NCI8
A6NCL7
A6NCN8
A6NCQ9
A6NCS6
A6NDA9
A6NDD5
A6NDE8
A6NDN8
A6NDP7
A6NE01
A6NE52
A6NEE1
A6NEF3
A6NEH6
A6NEL2
A6NEM1
A6NEN9
A6NEQ2
A6NER3
A6NES4
A6NEV1
A6NFA0
A6NFC5
A6NFE2
A6NFE3
A6NFN9
A6NFR6
A6NFU0
A6NFY4
A6NFZ4
A6NGB0
A6NGB7
A6NGE4
A6NGG3
A6NGH7
A6NGH8
A6NGK3
A6NGN9
A6NGR9
A6NGS2
A6NGY1
A6NGY3
A6NGZ8
A6NH13
A6NHN6
A6NHY2
A6NHZ5
A6NI47
A6NI86
A6NI87
A6NIK2
A6NIV6
A6NJG2
A6NJI1
A6NJI9
A6NJJ6
A6NJU9
A6NJV1
A6NJW4
A6NJY4
A6NK44
A6NKC9
A6NKL6
A6NKN8
A6NKW6
A6NKX1
A6NL05
A6NL46
A6NL82
A6NLE4
A6NLU5
A6NLX4
A6NM11
A6NM36
A6NM62
A6NM66
A6NMA1
A6NMD0
A6NMS7
A6NN90
A6NNH2
A6NNL0
A6NNL5
A6NNP5
A6NNT2
A6NNX1
A6PVS8
A6PVY3
A6QL64
A6ZKI3
A7E2S9
A7E2U8
A8K5M9
A8MQ03
A8MRT5
A8MSI8
A8MT70
A8MTB9
A8MTT3
A8MTZ7
A8MU10
A8MU93
A8MUA0
A8MUI8
A8MUP6
A8MV24
A8MVS5
A8MVW0
A8MWE9
A8MWV9
A8MX80
A8MXQ7
A8MXV6
A8MY62
A8MYA2
A8MYB1
A8MYJ7
A8MYP8
A8MYV0
A8MYX2
A8MZ36
A8MZ97
A8MZA4
A8MZF0
A8MZG2
B1AJZ9
B1AL46
B1ANS9
B1ATL7
B2RC85
B2RU33
B2RXF0
B3EWG3
B3EWG5
B3EWG6
B3GLJ2
B3KS81
B3SHH9
B4DJY2
B4E2M5
B5MCY1
B6SEH8
B6SEH9
B7Z1M9
B7ZAP0
B9A014
B9A064
C9J302
C9J3I9
C9J3V5
C9J6K1
C9J7I0
C9JC47
C9JFL3
C9JG80
C9JH25
C9JI98
C9JJ37
C9JL84
C9JQI7
C9JTQ0
D6REC4
D6RIA3
E2RYF6
E2RYF7
E5RG02
E5RHQ5
E5RIL1
E5RJM6
E7EW31
E9PI22
E9PIF3
E9PJ23
E9PJI5
E9PKD4
E9PQR5
E9PRG8
F2Z333
F2Z398
F2Z3F1
F5H4A9
F5H4B4
F7VJQ1
F8W0I5
F8W1W9
F8WFD2
H0UI37
H0Y354
H0YM25
H3BMG3
H3BNL1
H3BNL8
H3BPM6
H3BQJ8
H3BQW9
H3BR10
H3BS89
H3BTG2
H3BU77
H3BUK9
H3BV60
H7BZ55
H7C350
I3L1E1
I3L3R5
K7EIQ3
O00193
O14603
O14668
O14669
O15050
O15255
O15482
O15544
O43247
O43304
O43934
O60268
O60309
O75071
O75095
O75200
O75264
O75391
O75459
O76087
O94819
O95164
O95170
O95424
O95473
O95561
O95567
O95626
O95872
O95873
P02812
P08118
P09565
P0C221
P0C2L3
P0C2S0
P0C2W7
P0C5K7
P0C671
P0C672
P0C6S8
P0C7A2
P0C7I6
P0C7N4
P0C7P2
P0C7T8
P0C7U1
P0C7U9
P0C7V8
P0C7W0
P0C7W6
P0C875
P0C881
P0CF97
P0CG20
P0CG21
P0CG32
P0CG42
P0CG43
P0CH98
P0CL80
P0CL81
P0CL82
P0CL85
P0CW19
P0CW20
P0CW24
P0CW27
P0CZ25
P0DH78
P0DI83
P0DJ93
P0DJG4
P0DJH9
P0DKL9
P0DKX4
P0DL12
P0DM63
P0DMB1
P0DMQ9
P0DMR2
P0DMU3
P0DMU7
P0DMU8
P0DMU9
P0DMV0
P0DMV1
P0DMV2
P0DMW3
P0DMW4
P0DMW5
P0DO92
P0DO97
P0DP71
P0DPE3
P0DPF2
P0DPF3
P0DPF5
P0DPH9
P0DPI2
P0DPP9
P0DPQ3
P0DQW0
P0DQW1
P0DSO1
P0DTF9
P0DTL4
P0DTL5
P0DTL6
P0DV73
P0DV74
P0DV75
P0DV76
P0DX00
P0DX01
P0DX02
P10163
P51861
P56555
P57060
P57077
P58505
P58511
P58512
P59020
P59773
P59942
P78312
P84157
P86478
P86479
P86480
P86481
P86496
Q01850
Q05C16
Q08AI8
Q08E93
Q09019
Q09MP3
Q0D2K2
Q0P5P2
Q0P641
Q0P651
Q0P670
Q0P6D2
Q0P6D6
Q0VAA2
Q0VDI3
Q0VF49
Q0VFX4
Q12894
Q13069
Q13070
Q13166
Q14687
Q14695
Q147U7
Q14DG7
Q15053
Q15527
Q156A1
Q17R55
Q17RB0
Q17RG1
Q17RM4
Q17RN3
Q17RQ9
Q1A5X6
Q1RN00
Q1W209
Q1X8D7
Q1XH10
Q2M243
Q2M2D7
Q2M2E5
Q2M2W7
Q2M3D2
Q2M3V2
Q2NKX9
Q2NL68
Q2NL98
Q2T9K0
Q2TAM9
Q2TBF2
Q2VPJ9
Q2WGJ6
Q309B1
Q32M84
Q32M92
Q32NC0
Q3B7I2
Q3B7S5
Q3B7T3
Q3BBV0
Q3C1V1
Q3KP44
Q3KRA6
Q3MIP1
Q3SX64
Q3SXM0
Q3SXP7
Q3SXR2
Q3Y452
Q3ZCT8
Q3ZCU0
Q3ZCV2
Q3ZM63
Q494R4
Q495B1
Q495D7
Q496A3
Q499Y3
Q499Z3
Q49A92
Q49AM3
Q49AR2
Q4G0G5
Q4G0I0
Q4G0N7
Q4G0S7
Q4G1C9
Q4KMG9
Q4KMX7
Q4KMZ1
Q4LDR2
Q4LEZ3
Q4V321
Q4V326
Q4VC12
Q4VC31
Q4W4Y0
Q4W5P6
Q502W6
Q502W7
Q504U0
Q52M75
Q52MB2
Q537H7
Q538Z0
Q53EV4
Q53FD0
Q53FE4
Q53H64
Q53HC5
Q53QW1
Q53RE8
Q53RY4
Q53SZ7
Q569G3
Q569K6
Q56UQ5
Q5BJE1
Q5BKU9
Q5BKY6
Q5BLP8
Q5BVD1
Q5CZ79
Q5DJT8
Q5FWE3
Q5FWF7
Q5H943
Q5H9M0
Q5H9R4
Q5HY64
Q5HYC2
Q5HYJ3
Q5HYL7
Q5HYN5
Q5HYW3
Q5I0X4
Q5I0X7
Q5JPB2
Q5JQC4
Q5JQF7
Q5JRC9
Q5JRK9
Q5JRM2
Q5JTB6
Q5JTD7
Q5JTZ5
Q5JUK9
Q5JUQ0
Q5JUR7
Q5JVX7
Q5JWF8
Q5JXA9
Q5K131
Q5M9N0
Q5MJ07
Q5MJ08
Q5MJ09
Q5MJ10
Q5PR19
Q5QJ38
Q5R3I4
Q5RGS3
Q5RHP9
Q5SNV9
Q5SQH8
Q5SQS7
Q5SQS8
Q5SRH9
Q5SRN2
Q5SSQ6
Q5STR5
Q5SV17
Q5SVJ3
Q5SWH9
Q5SWW7
Q5SXH7
Q5SY68
Q5SY85
Q5SZB4
Q5SZD1
Q5SZI1
Q5T035
Q5T036
Q5T089
Q5T0J3
Q5T0J7
Q5T0U0
Q5T0Z8
Q5T1B0
Q5T1J6
Q5T1N1
Q5T292
Q5T319
Q5T5F5
Q5T5J6
Q5T5N4
Q5T5S1
Q5T681
Q5T6C5
Q5T6X4
Q5T700
Q5T749
Q5T7M9
Q5T7N8
Q5T7P6
Q5T7R7
Q5T7W7
Q5T870
Q5T8I3
Q5T953
Q5T9S5
Q5T9Z0
Q5TAA0
Q5TAG4
Q5TBE3
Q5TBK1
Q5TEZ5
Q5TF58
Q5TFG8
Q5TGI4
Q5TGP6
Q5TGY1
Q5THK1
Q5TI25
Q5TIE3
Q5TYW2
Q5TZK3
Q5U5X8
Q5U649
Q5VSD8
Q5VSR9
Q5VT03
Q5VT28
Q5VT33
Q5VT40
Q5VTJ3
Q5VTL7
Q5VU92
Q5VUD6
Q5VUE5
Q5VVB8
Q5VVM6
Q5VW00
Q5VW32
Q5VWK0
Q5VX52
Q5VXD3
Q5VXM1
Q5VXU3
Q5VYM1
Q5VYV7
Q5VYY1
Q5VZ52
Q5VZI3
Q5VZQ5
Q5VZR2
Q5W041
Q5W0A0
Q5W0B7
Q5W0N0
Q5W111
Q5W150
Q5XG99
Q5XKK7
Q5XKR9
Q63HM2
Q64ET8
Q64LD2
Q66K41
Q68CQ1
Q68CR1
Q68D20
Q68DL7
Q68DN1
Q68G75
Q69YG0
Q69YL0
Q69YW2
Q69YZ2
Q6AI12
Q6DCA0
Q6EEV4
Q6GPH6
Q6H9L7
Q6IC83
Q6ICC9
Q6ICG6
Q6ICI0
Q6IEE8
Q6IPW1
Q6J272
Q6L9T8
Q6MZM9
Q6MZN7
Q6NSX1
Q6NT46
Q6NUJ2
Q6NV74
Q6NVU6
Q6NVV7
Q6NW29
Q6NXP0
Q6NZ63
Q6P047
Q6P0A1
Q6P1L5
Q6P1M9
Q6P1R3
Q6P1W5
Q6P1X6
Q6P387
Q6P3X3
Q6P4E1
Q6P5X5
Q6P5X7
Q6P6B1
Q6P7N7
Q6P995
Q6P9G0
Q6P9G4
Q6PB30
Q6PEV8
Q6PEX7
Q6PEZ8
Q6PF15
Q6PF18
Q6PGQ1
Q6PH81
Q6PI47
Q6PID6
Q6PIY5
Q6PJE2
Q6PL24
Q6Q6R5
Q6QAJ8
Q6RUI8
Q6RVD6
Q6S545
Q6S5H5
Q6S8J7
Q6S9Z5
Q6TFL3
Q6U949
Q6UE05
Q6URK8
Q6UWD8
Q6UWF5
Q6UWF7
Q6UWF9
Q6UWH4
Q6UWJ8
Q6UWL2
Q6UWP8
Q6UWT4
Q6UWV7
Q6UWW9
Q6UWX4
Q6UWY5
Q6UXB0
Q6UXD1
Q6UXP7
Q6UXQ4
Q6UXS0
Q6UXU0
Q6UXU6
Q6UXV3
Q6UY01
Q6UY13
Q6UY27
Q6UYE1
Q6X4T0
Q6XCG6
Q6ZMN7
Q6ZMT9
Q6ZMV7
Q6ZMY6
Q6ZN84
Q6ZNQ3
Q6ZP68
Q6ZPA2
Q6ZQQ6
Q6ZQR2
Q6ZQT7
Q6ZQY2
Q6ZQY7
Q6ZR03
Q6ZR85
Q6ZRC1
Q6ZRI6
Q6ZRK6
Q6ZRM9
Q6ZRN7
Q6ZRP0
Q6ZRR5
Q6ZRR7
Q6ZRT6
Q6ZS62
Q6ZSJ8
Q6ZSN1
Q6ZSR6
Q6ZSR9
Q6ZSV7
Q6ZT52
Q6ZTC4
Q6ZTK2
Q6ZU52
Q6ZU65
Q6ZU69
Q6ZUA9
Q6ZUG5
Q6ZUI0
Q6ZUL3
Q6ZUS5
Q6ZUS6
Q6ZUT1
Q6ZUU3
Q6ZVH6
Q6ZVL6
Q6ZVL8
Q6ZVQ6
Q6ZVT6
Q6ZW13
Q71F78
Q71RC9
Q76KD6
Q7L0X2
Q7L985
Q7Z2V1
Q7Z2X7
Q7Z3B0
Q7Z408
Q7Z422
Q7Z5J8
Q7Z5L0
Q7Z5L2
Q7Z5U6
Q7Z6I5
Q7Z6I8
Q7Z6W1
Q7Z713
Q7Z736
Q7Z7L8
Q86T20
Q86T75
Q86TE4
Q86TI4
Q86TY3
Q86TZ1
Q86U37
Q86UB2
Q86UD1
Q86UF4
Q86V42
Q86V59
Q86VF2
Q86VQ1
Q86VR7
Q86VY9
Q86W67
Q86W74
Q86WH2
Q86WI0
Q86WR7
Q86WS4
Q86X40
Q86X53
Q86X60
Q86XD8
Q86XI8
Q86XN7
Q86XR2
Q86YD7
Q86YR6
Q8IU53
Q8IUH2
Q8IUW3
Q8IV32
Q8IV33
Q8IV35
Q8IV50
Q8IVF1
Q8IVF6
Q8IVJ8
Q8IW50
Q8IW70
Q8IWA6
Q8IWF9
Q8IWN6
Q8IWP9
Q8IWZ5
Q8IXM6
Q8IXM7
Q8IXQ3
Q8IXQ4
Q8IXQ8
Q8IXR5
Q8IXR9
Q8IXS0
Q8IY42
Q8IY85
Q8IYD2
Q8IYE0
Q8IYJ2
Q8IYK2
Q8IYL3
Q8IYM0
Q8IYN6
Q8IYQ7
Q8IYS2
Q8IYX3
Q8IZ13
Q8IZ63
Q8IZS5
Q8IZU2
Q8N0U2
Q8N0U4
Q8N0U7
Q8N0W5
Q8N0W7
Q8N112
Q8N123
Q8N128
Q8N1A6
Q8N1D0
Q8N1I8
Q8N1X5
Q8N239
Q8N2B8
Q8N2C3
Q8N2C9
Q8N2M4
Q8N2N9
Q8N2R8
Q8N2U0
Q8N2X6
Q8N323
Q8N398
Q8N3G9
Q8N3S3
Q8N3T6
Q8N3U1
Q8N3X1
Q8N3Z0
Q8N402
Q8N412
Q8N443
Q8N446
Q8N4B5
Q8N4C9
Q8N4K4
Q8N4L1
Q8N4M7
Q8N4P6
Q8N4S0
Q8N4U5
Q8N5M4
Q8N5N4
Q8N5Q1
Q8N5R6
Q8N5S3
Q8N5U0
Q8N5W8
Q8N614
Q8N660
Q8N6D5
Q8N6G2
Q8N6K0
Q8N6K4
Q8N6K7
Q8N6L7
Q8N6N2
Q8N6N6
Q8N6Q1
Q8N6S5
Q8N6V4
Q8N6V9
Q8N715
Q8N755
Q8N769
Q8N7B6
Q8N7C4
Q8N7H1
Q8N7L0
Q8N7P1
Q8N7P7
Q8N7R1
Q8N7S6
Q8N7X2
Q8N7X8
Q8N7Z2
Q8N812
Q8N813
Q8N816
Q8N865
Q8N8A8
Q8N8D9
Q8N8F7
Q8N8G6
Q8N8J7
Q8N8K9
Q8N8P6
Q8N8V8
Q8N8X9
Q8N8Z3
Q8N912
Q8N954
Q8N998
Q8N9C0
Q8N9E0
Q8N9G6
Q8N9H9
Q8N9M1
Q8N9N7
Q8N9P6
Q8N9R6
Q8N9U0
Q8N9W4
Q8N9Y4
Q8N9Z2
Q8NA03
Q8NA23
Q8NA61
Q8NA66
Q8NA69
Q8NA70
Q8NA75
Q8NA97
Q8NAA5
Q8NAB2
Q8NAE3
Q8NAQ8
Q8NAV2
Q8NB25
Q8NBC4
Q8NBE8
Q8NBP0
Q8NBR9
Q8NC38
Q8NC54
Q8NC74
Q8NCJ5
Q8NCL8
Q8NCQ2
Q8NCS4
Q8NCU1
Q8NCX0
Q8NCY6
Q8ND61
Q8ND94
Q8NDA8
Q8NDC0
Q8NDH2
Q8NDX9
Q8NDY4
Q8NDY8
Q8NE31
Q8NEA5
Q8NEC7
Q8NEE8
Q8NEF3
Q8NEG0
Q8NEG2
Q8NEL0
Q8NEQ5
Q8NET4
Q8NFB2
Q8NFD4
Q8NFR7
Q8NHQ8
Q8NHS1
Q8NHS4
Q8NHU0
Q8NHX4
Q8TAB5
Q8TAD7
Q8TAL5
Q8TAV0
Q8TAV5
Q8TAY7
Q8TB03
Q8TB05
Q8TB33
Q8TBB5
Q8TBE3
Q8TBF8
Q8TBK6
Q8TBM7
Q8TBP5
Q8TBZ0
Q8TBZ9
Q8TC17
Q8TC20
Q8TC90
Q8TC99
Q8TCA0
Q8TCH9
Q8TCP9
Q8TD10
Q8TD33
Q8TD35
Q8TDM0
Q8TDY3
Q8TE82
Q8TEF2
Q8TEV8
Q8TF44
Q8TF65
Q8WTP9
Q8WTQ4
Q8WU49
Q8WU58
Q8WUB2
Q8WUE5
Q8WUN7
Q8WUR7
Q8WUY1
Q8WV48
Q8WVE6
Q8WVF5
Q8WW14
Q8WW18
Q8WW34
Q8WW52
Q8WW59
Q8WWA1
Q8WWF1
Q8WWF3
Q8WWF8
Q8WWM1
Q8WXE0
Q8WXQ3
Q8WY50
Q8WYQ4
Q8WZ26
Q8WZ69
Q92527
Q92617
Q92628
Q969H9
Q969K7
Q969W3
Q969Y0
Q96A19
Q96A22
Q96A84
Q96A99
Q96AN5
Q96AQ1
Q96AQ2
Q96AQ9
Q96AT1
Q96B54
Q96B70
Q96BQ5
Q96BT1
Q96BZ8
Q96C01
Q96CB5
Q96CN7
Q96CT2
Q96CX6
Q96D70
Q96DD7
Q96DE9
Q96DL1
Q96DM1
Q96E16
Q96E66
Q96EE4
Q96EF9
Q96EK2
Q96EK9
Q96EN9
Q96EX1
Q96EZ4
Q96F05
Q96F63
Q96FF7
Q96FV0
Q96G42
Q96GE4
Q96GI7
Q96GL9
Q96GQ5
Q96GT9
Q96GU1
Q96GX8
Q96GY0
Q96H12
Q96H79
Q96HA4
Q96HG1
Q96HH4
Q96HH6
Q96HH9
Q96HJ3
Q96HM7
Q96HQ2
Q96HT8
Q96I45
Q96J77
Q96J86
Q96K17
Q96K31
Q96KF2
Q96KF7
Q96KN1
Q96KS9
Q96KT0
Q96KX1
Q96LI9
Q96LL4
Q96LM5
Q96LM6
Q96LP2
Q96LP6
Q96LR7
Q96LT6
Q96LX7
Q96LY2
Q96M15
Q96M34
Q96M43
Q96M60
Q96M66
Q96M78
Q96M85
Q96M89
Q96MC9
Q96MD7
Q96MF4
Q96MH7
Q96MK2
Q96MP5
Q96MR6
Q96MT0
Q96MT4
Q96MU5
Q96MW1
Q96MY1
Q96MZ0
Q96MZ4
Q96N46
Q96NJ1
Q96NJ5
Q96NL0
Q96NS1
Q96NT3
Q96PB8
Q96PG1
Q96PP4
Q96PS1
Q96PS6
Q96PT3
Q96PT4
Q96PV6
Q96PV7
Q96Q35
Q96QA6
Q96QD5
Q96QE4
Q96QU4
Q96RV3
Q96S07
Q96S19
Q96S90
Q96SK2
Q96T59
Q96T75
Q9BPX7
Q9BQ13
Q9BQ49
Q9BQM9
Q9BQS6
Q9BR11
Q9BR77
Q9BS92
Q9BSH5
Q9BSJ5
Q9BTA0
Q9BTY7
Q9BU68
Q9BU79
Q9BUT9
Q9BUV0
Q9BUY7
Q9BV19
Q9BVG4
Q9BVV2
Q9BVV8
Q9BWD3
Q9BX73
Q9BXI9
Q9BXJ2
Q9BXM9
Q9BXN6
Q9BXQ6
Q9BXX2
Q9BXX3
Q9BXY5
Q9BY71
Q9BY89
Q9BYB4
Q9BYD9
Q9BYG7
Q9BYS8
Q9BZ19
Q9BZD7
Q9BZE7
Q9BZK8
Q9BZL3
Q9C073
Q9C0I3
Q9GZL8
Q9GZT6
Q9GZU0
Q9GZU3
Q9GZY1
Q9H094
Q9H098
Q9H0A3
Q9H0B3
Q9H0C1
Q9H0R3
Q9H0X4
Q9H106
Q9H1H1
Q9H1L0
Q9H1M0
Q9H1P6
Q9H1U4
Q9H246
Q9H2J1
Q9H425
Q9H478
Q9H496
Q9H4I3
Q9H579
Q9H5F2
Q9H5Z6
Q9H606
Q9H693
Q9H6A9
Q9H6K5
Q9H6L4
Q9H6X5
Q9H6Y5
Q9H7E9
Q9H7F4
Q9H7M6
Q9H7T3
Q9H7Y0
Q9H8J5
Q9H8W3
Q9H9A6
Q9HA90
Q9HAH7
Q9HBI5
Q9HBX3
Q9HC47
Q9HD64
Q9NPB0
Q9NPI7
Q9NPU4
Q9NQ32
Q9NQG1
Q9NQR7
Q9NRQ5
Q9NSG2
Q9NTX9
Q9NU02
Q9NU23
Q9NU53
Q9NUB4
Q9NUC0
Q9NUD7
Q9NUJ3
Q9NUR3
Q9NV12
Q9NV39
Q9NVL8
Q9NVM1
Q9NVV2
Q9NVX7
Q9NW68
Q9NW97
Q9NWC5
Q9NWD8
Q9NWQ4
Q9NWQ9
Q9NWS6
Q9NWV4
Q9NWW7
Q9NX78
Q9NXR5
Q9NXS3
Q9NY87
Q9NYP8
Q9NZ38
Q9P0B6
Q9P1V8
Q9P1Z9
Q9P217
Q9P2G3
Q9P2K2
Q9P2S6
Q9P2W6
Q9UEU5
Q9UF83
Q9UFG5
Q9UFN0
Q9UFP1
Q9UGL9
Q9UHL3
Q9UHP6
Q9UIG4
Q9UIG5
Q9UIY3
Q9UJQ7
Q9UK00
Q9UKB3
Q9UKJ5
Q9UKR8
Q9UKY7
Q9ULE4
Q9ULE6
Q9ULG3
Q9ULI1
Q9ULK2
Q9ULL0
Q9ULL5
Q9ULM0
Q9ULN7
Q9UMS5
Q9XRX5
Q9Y2E4
Q9Y2G8
Q9Y2S6
Q9Y334
Q9Y3S2
Q9Y3T6
Q9Y426
Q9Y4X0
Q9Y546
Q9Y605
Q9Y6J3
Q9Y6Z2
X6R8R1

### Sheet: Unknown_function_with_IDRs
A0A0A6YYL3			UniProt IDs for proteins of unknown function that have SPOT-Disorder v1.0 predicted IDRs >= 30 residues in length
A0A0J9YXQ4
A0A0U1RQF7
A0A0U1RQS6			n = 878
A0A0U1RR37
A0A0U1RRK4
A0A0U1RRL7
A0A1B0GTD5
A0A1B0GTI1
A0A1B0GTL2
A0A1B0GTR0
A0A1B0GTR3
A0A1B0GU29
A0A1B0GU33
A0A1B0GUA5
A0A1B0GUA9
A0A1B0GUJ8
A0A1B0GUS0
A0A1B0GUT2
A0A1B0GUV7
A0A1B0GUX0
A0A1B0GV85
A0A1B0GV90
A0A1B0GVG4
A0A1B0GVG6
A0A1B0GVH6
A0A1B0GVH7
A0A1B0GVM6
A0A1B0GVN3
A0A1B0GVQ3
A0A1B0GVS7
A0A1B0GVY4
A0A1B0GW64
A0A1B0GWB2
A0A1B0GWG4
A0A1W2PP97
A0A1W2PPF3
A0A286YF58
A0A2R8YCJ5
A0A494C0N9
A0A494C0Y3
A0JP26
A0PK05
A1A4G5
A1A4V9
A1L162
A1L170
A1L429
A1L443
A1L4K1
A1L4L8
A2A2V5
A2A2Z9
A2A3L6
A2RU67
A2VCK2
A4D0V7
A4D161
A4D1F6
A4FU01
A4FU69
A4QMS7
A5PLN7
A6H8Z2
A6NC57
A6NCI4
A6NCI8
A6NCL7
A6NCQ9
A6NCS6
A6NDA9
A6NDD5
A6NDE8
A6NE01
A6NE52
A6NEE1
A6NEH6
A6NEL2
A6NEN9
A6NEQ2
A6NER3
A6NEV1
A6NFA0
A6NFE2
A6NFN9
A6NFZ4
A6NGB7
A6NGE4
A6NGK3
A6NGR9
A6NGS2
A6NGY1
A6NGY3
A6NI87
A6NIK2
A6NJG2
A6NJI1
A6NJI9
A6NJJ6
A6NJW4
A6NKC9
A6NKL6
A6NKN8
A6NKW6
A6NL46
A6NLE4
A6NLU5
A6NLX4
A6NM11
A6NM62
A6NMA1
A6NMD0
A6NMS7
A6NN90
A6NNL0
A6NNP5
A6NNT2
A6PVS8
A6PVY3
A7E2S9
A8K5M9
A8MQ03
A8MT70
A8MTZ7
A8MU93
A8MUA0
A8MUI8
A8MVS5
A8MVW0
A8MWE9
A8MWV9
A8MX80
A8MXV6
A8MYA2
A8MZ36
A8MZA4
A8MZF0
A8MZG2
B1AJZ9
B1AL46
B1ANS9
B1ATL7
B2RC85
B2RU33
B2RXF0
B3KS81
B4DJY2
B7Z1M9
C9J302
C9J3V5
C9J6K1
C9J7I0
C9JFL3
C9JH25
C9JI98
C9JL84
C9JQI7
C9JTQ0
D6RIA3
E2RYF6
E2RYF7
E5RIL1
E5RJM6
E7EW31
E9PI22
E9PIF3
E9PJ23
E9PRG8
F5H4A9
F5H4B4
F8W1W9
H0YM25
H3BNL1
H3BQW9
H3BR10
H3BTG2
H3BU77
H3BUK9
H3BV60
H7BZ55
H7C350
I3L1E1
I3L3R5
O00193
O14668
O14669
O15050
O15482
O43247
O43304
O60268
O60309
O75071
O75095
O75264
O75459
O76087
O94819
O95170
O95473
O95567
O95872
O95873
P02812
P0C221
P0C2L3
P0C2W7
P0C671
P0C7A2
P0C7I6
P0C7N4
P0C7T8
P0C7W0
P0C875
P0C881
P0CF97
P0CG20
P0CG32
P0CL80
P0CL81
P0CL82
P0CW19
P0CW20
P0CW24
P0CW27
P0CZ25
P0DJ93
P0DJG4
P0DJH9
P0DKL9
P0DL12
P0DMB1
P0DMQ9
P0DMU7
P0DMU8
P0DMU9
P0DMV0
P0DMV1
P0DMV2
P0DMW4
P0DMW5
P0DPF3
P0DPH9
P0DPI2
P0DPQ3
P10163
P51861
P57077
P58505
P59773
P59942
P78312
P84157
P86478
P86479
P86480
P86481
P86496
Q01850
Q08E93
Q09019
Q09MP3
Q0P641
Q0P651
Q0P670
Q0P6D2
Q0P6D6
Q0VAA2
Q13069
Q13070
Q14687
Q14DG7
Q156A1
Q17RG1
Q17RM4
Q17RN3
Q17RQ9
Q1A5X6
Q1X8D7
Q1XH10
Q2M243
Q2NKX9
Q2NL68
Q2NL98
Q2T9K0
Q2TAM9
Q2VPJ9
Q32M84
Q32NC0
Q3B7T3
Q3C1V1
Q3KP44
Q3MIP1
Q3SX64
Q3SXP7
Q3SXR2
Q494R4
Q496A3
Q499Z3
Q49A92
Q49AM3
Q49AR2
Q4G0I0
Q4G0N7
Q4G1C9
Q4KMG9
Q4KMZ1
Q4LEZ3
Q4V321
Q4V326
Q4VC12
Q502W6
Q502W7
Q504U0
Q52MB2
Q537H7
Q53EV4
Q53FD0
Q53FE4
Q53HC5
Q53QW1
Q53RY4
Q53SZ7
Q569G3
Q569K6
Q5BJE1
Q5BKU9
Q5BLP8
Q5BVD1
Q5DJT8
Q5FWE3
Q5H943
Q5H9M0
Q5HY64
Q5HYC2
Q5HYJ3
Q5HYN5
Q5HYW3
Q5I0X4
Q5JPB2
Q5JQC4
Q5JRC9
Q5JRK9
Q5JRM2
Q5JTZ5
Q5JUK9
Q5JVX7
Q5JXA9
Q5M9N0
Q5MJ07
Q5MJ10
Q5PR19
Q5QJ38
Q5RHP9
Q5SQH8
Q5SQS8
Q5SRN2
Q5SSQ6
Q5SWH9
Q5SWW7
Q5SZB4
Q5SZD1
Q5SZI1
Q5T035
Q5T036
Q5T089
Q5T0J7
Q5T0Z8
Q5T1B0
Q5T1N1
Q5T292
Q5T5F5
Q5T5J6
Q5T5N4
Q5T5S1
Q5T681
Q5T6C5
Q5T6X4
Q5T749
Q5T7M9
Q5T7R7
Q5T7W7
Q5T870
Q5T8I3
Q5T953
Q5T9S5
Q5T9Z0
Q5TBK1
Q5TF58
Q5TFG8
Q5TGI4
Q5TGY1
Q5THK1
Q5TIE3
Q5TYW2
Q5U5X8
Q5VSD8
Q5VT03
Q5VTJ3
Q5VU92
Q5VUE5
Q5VVM6
Q5VW00
Q5VW32
Q5VWK0
Q5VXD3
Q5VXU3
Q5VYM1
Q5VYV7
Q5VZI3
Q5W041
Q5W0A0
Q5W0B7
Q5XG99
Q5XKK7
Q5XKR9
Q63HM2
Q64ET8
Q64LD2
Q66K41
Q68CQ1
Q68CR1
Q68D20
Q68DL7
Q68G75
Q69YG0
Q69YW2
Q69YZ2
Q6AI12
Q6DCA0
Q6GPH6
Q6H9L7
Q6IPW1
Q6J272
Q6MZM9
Q6NT46
Q6NUJ2
Q6NW29
Q6NXP0
Q6P047
Q6P1L5
Q6P1M9
Q6P1R3
Q6P1W5
Q6P1X6
Q6P387
Q6P3X3
Q6P4E1
Q6P5X7
Q6P6B1
Q6P995
Q6P9G4
Q6PEV8
Q6PEX7
Q6PGQ1
Q6PH81
Q6PI47
Q6PIY5
Q6PJE2
Q6PL24
Q6Q6R5
Q6S9Z5
Q6TFL3
Q6U949
Q6UE05
Q6UWD8
Q6UWH4
Q6UWJ8
Q6UWP8
Q6UWV7
Q6UWW9
Q6UWX4
Q6UXB0
Q6UXD1
Q6UXU6
Q6UYE1
Q6X4T0
Q6ZMN7
Q6ZMT9
Q6ZN84
Q6ZQR2
Q6ZQT7
Q6ZQY2
Q6ZRC1
Q6ZRI6
Q6ZRK6
Q6ZRN7
Q6ZRP0
Q6ZRT6
Q6ZSN1
Q6ZSR9
Q6ZT52
Q6ZU52
Q6ZU65
Q6ZU69
Q6ZUI0
Q6ZUS5
Q6ZUT1
Q6ZUU3
Q6ZVL6
Q6ZW13
Q71F78
Q76KD6
Q7L0X2
Q7Z2V1
Q7Z2X7
Q7Z422
Q7Z5J8
Q7Z5L2
Q7Z6I8
Q7Z736
Q7Z7L8
Q86T20
Q86T75
Q86TE4
Q86TY3
Q86UB2
Q86UF4
Q86V42
Q86V59
Q86VF2
Q86VQ1
Q86VR7
Q86VY9
Q86W67
Q86WH2
Q86WR7
Q86WS4
Q86X53
Q86XD8
Q86XN7
Q86XR2
Q86YD7
Q86YR6
Q8IUH2
Q8IUW3
Q8IV32
Q8IV33
Q8IV35
Q8IV50
Q8IVF1
Q8IVF6
Q8IW50
Q8IW70
Q8IWA6
Q8IWF9
Q8IXQ3
Q8IXQ4
Q8IXQ8
Q8IXR9
Q8IXS0
Q8IY42
Q8IY85
Q8IYE0
Q8IYK2
Q8IYL3
Q8IYM0
Q8IYN6
Q8IYS2
Q8IYX3
Q8IZ63
Q8N0U2
Q8N0U7
Q8N0W5
Q8N0W7
Q8N112
Q8N123
Q8N128
Q8N1X5
Q8N2C3
Q8N2N9
Q8N2R8
Q8N398
Q8N3S3
Q8N3T6
Q8N3X1
Q8N3Z0
Q8N402
Q8N412
Q8N446
Q8N4B5
Q8N4C9
Q8N4L1
Q8N4P6
Q8N4S0
Q8N4U5
Q8N5N4
Q8N5Q1
Q8N5S3
Q8N5U0
Q8N5W8
Q8N660
Q8N6K0
Q8N6K7
Q8N6L7
Q8N6N2
Q8N6Q1
Q8N6S5
Q8N6V9
Q8N715
Q8N7B6
Q8N7H1
Q8N7L0
Q8N7P1
Q8N7P7
Q8N7R1
Q8N7X8
Q8N7Z2
Q8N865
Q8N8J7
Q8N8K9
Q8N912
Q8N954
Q8N998
Q8N9E0
Q8N9G6
Q8N9M1
Q8N9R6
Q8N9U0
Q8N9W4
Q8N9Y4
Q8N9Z2
Q8NA03
Q8NA61
Q8NA69
Q8NA70
Q8NAA5
Q8NAV2
Q8NB25
Q8NBP0
Q8NC38
Q8NC54
Q8NC74
Q8NCL8
Q8NCQ2
Q8NCX0
Q8NCY6
Q8ND61
Q8ND94
Q8NDC0
Q8NDY8
Q8NE31
Q8NEA5
Q8NEC7
Q8NEE8
Q8NEF3
Q8NEG0
Q8NEG2
Q8NEL0
Q8NEQ5
Q8NET4
Q8NHQ8
Q8NHU0
Q8NHX4
Q8TAB5
Q8TAD7
Q8TAL5
Q8TAV0
Q8TAY7
Q8TB03
Q8TB05
Q8TBB5
Q8TBE3
Q8TBF8
Q8TBK6
Q8TBP5
Q8TBZ0
Q8TC20
Q8TC90
Q8TC99
Q8TD10
Q8TD35
Q8TDM0
Q8TE82
Q8TEF2
Q8TF44
Q8TF65
Q8WTP9
Q8WTQ4
Q8WU58
Q8WUB2
Q8WUE5
Q8WUN7
Q8WUR7
Q8WV48
Q8WVE6
Q8WVF5
Q8WW18
Q8WW34
Q8WW52
Q8WWA1
Q8WWF1
Q8WWF3
Q8WWM1
Q8WXE0
Q8WY50
Q8WYQ4
Q92628
Q969W3
Q96A19
Q96A22
Q96A99
Q96AQ1
Q96AQ9
Q96AT1
Q96B54
Q96BT1
Q96CT2
Q96CX6
Q96D70
Q96DD7
Q96DL1
Q96DM1
Q96EF9
Q96EK2
Q96EK9
Q96EX1
Q96F05
Q96F63
Q96FF7
Q96FV0
Q96G42
Q96GE4
Q96GI7
Q96GL9
Q96GT9
Q96GU1
Q96GY0
Q96H12
Q96H79
Q96HA4
Q96HG1
Q96HH4
Q96HH6
Q96HH9
Q96HJ3
Q96HM7
Q96J86
Q96K17
Q96K31
Q96KF2
Q96KN1
Q96KS9
Q96LI9
Q96LL4
Q96LM5
Q96LP6
Q96LR7
Q96LX7
Q96LY2
Q96M34
Q96M43
Q96M60
Q96M66
Q96M89
Q96MD7
Q96MF4
Q96MK2
Q96MP5
Q96MR6
Q96MW1
Q96MY1
Q96MZ0
Q96N46
Q96NL0
Q96PG1
Q96PP4
Q96PV6
Q96Q35
Q96QE4
Q96QU4
Q96RV3
Q96S90
Q96SK2
Q96T59
Q96T75
Q9BQM9
Q9BQS6
Q9BR77
Q9BS92
Q9BSJ5
Q9BU68
Q9BUT9
Q9BUV0
Q9BVG4
Q9BVV2
Q9BVV8
Q9BX73
Q9BXI9
Q9BXJ2
Q9BXQ6
Q9BXX2
Q9BXX3
Q9BY89
Q9BZ19
Q9BZD7
Q9BZE7
Q9C073
Q9C0I3
Q9GZU3
Q9H094
Q9H098
Q9H0B3
Q9H0R3
Q9H0X4
Q9H1H1
Q9H1M0
Q9H1U4
Q9H246
Q9H2J1
Q9H425
Q9H4I3
Q9H5Z6
Q9H693
Q9H6A9
Q9H6K5
Q9H6X5
Q9H6Y5
Q9H7E9
Q9H7T3
Q9H7Y0
Q9H8J5
Q9H8W3
Q9HA90
Q9HAH7
Q9NPB0
Q9NPI7
Q9NPU4
Q9NQ32
Q9NQG1
Q9NQR7
Q9NTX9
Q9NUB4
Q9NUC0
Q9NUD7
Q9NUJ3
Q9NUR3
Q9NVL8
Q9NVM1
Q9NVV2
Q9NW68
Q9NW97
Q9NWD8
Q9NWQ4
Q9NWW7
Q9NXR5
Q9P1V8
Q9P217
Q9P2G3
Q9P2K2
Q9P2S6
Q9P2W6
Q9UEU5
Q9UF83
Q9UFN0
Q9UFP1
Q9UGL9
Q9UHL3
Q9UIG4
Q9UK00
Q9UKB3
Q9UKY7
Q9ULE4
Q9ULE6
Q9ULG3
Q9ULL0
Q9ULL5
Q9ULM0
Q9ULN7
Q9UMS5
Q9Y2E4
Q9Y2G8
Q9Y2S6
Q9Y3S2
Q9Y3T6
Q9Y426
Q9Y4X0
Q9Y546

### Sheet: Clustered
A0A0A6YYL3			UniProt IDs for proteins of unknown function that have SPOT-Disorder v1.0 predicted IDRs >= 30 residues in length
A0A0J9YXQ4			and are clustered in our map of the human IDR-ome
A0A0U1RQF7
A0A0U1RQS6			n = 818
A0A0U1RR37
A0A0U1RRK4
A0A0U1RRL7
A0A1B0GTD5
A0A1B0GTI1
A0A1B0GTL2
A0A1B0GTR0
A0A1B0GU29
A0A1B0GU33
A0A1B0GUA5
A0A1B0GUA9
A0A1B0GUJ8
A0A1B0GUS0
A0A1B0GUT2
A0A1B0GUV7
A0A1B0GUX0
A0A1B0GV85
A0A1B0GV90
A0A1B0GVG4
A0A1B0GVG6
A0A1B0GVH6
A0A1B0GVH7
A0A1B0GVM6
A0A1B0GVN3
A0A1B0GVQ3
A0A1B0GVS7
A0A1B0GVY4
A0A1B0GW64
A0A1B0GWB2
A0A1B0GWG4
A0A1W2PP97
A0A1W2PPF3
A0A286YF58
A0A2R8YCJ5
A0JP26
A0PK05
A1A4G5
A1A4V9
A1L162
A1L170
A1L429
A1L443
A1L4K1
A1L4L8
A2A2V5
A2A2Z9
A2A3L6
A2RU67
A2VCK2
A4D0V7
A4D161
A4D1F6
A4FU01
A4FU69
A4QMS7
A5PLN7
A6H8Z2
A6NC57
A6NCI4
A6NCI8
A6NCL7
A6NCQ9
A6NCS6
A6NDA9
A6NDD5
A6NDE8
A6NE01
A6NE52
A6NEE1
A6NEH6
A6NEL2
A6NEN9
A6NEQ2
A6NEV1
A6NFA0
A6NFE2
A6NFN9
A6NFZ4
A6NGB7
A6NGE4
A6NGR9
A6NGS2
A6NGY1
A6NGY3
A6NI87
A6NIK2
A6NJG2
A6NJI1
A6NJI9
A6NJJ6
A6NJW4
A6NKC9
A6NKL6
A6NKN8
A6NKW6
A6NLE4
A6NLU5
A6NLX4
A6NM11
A6NM62
A6NMA1
A6NMD0
A6NMS7
A6NN90
A6NNL0
A6NNP5
A6NNT2
A6PVS8
A6PVY3
A7E2S9
A8K5M9
A8MQ03
A8MT70
A8MTZ7
A8MU93
A8MVS5
A8MVW0
A8MWE9
A8MWV9
A8MXV6
A8MYA2
A8MZ36
A8MZA4
A8MZG2
B1AJZ9
B1AL46
B1ANS9
B1ATL7
B2RC85
B2RU33
B2RXF0
B3KS81
B4DJY2
B7Z1M9
C9J302
C9J3V5
C9J6K1
C9J7I0
C9JFL3
C9JH25
C9JI98
C9JL84
C9JQI7
C9JTQ0
D6RIA3
E2RYF6
E5RIL1
E5RJM6
E7EW31
E9PI22
E9PRG8
F5H4A9
F5H4B4
H0YM25
H3BNL1
H3BQW9
H3BR10
H3BTG2
H3BU77
H3BUK9
H3BV60
H7BZ55
H7C350
I3L1E1
I3L3R5
O00193
O14668
O14669
O15050
O15482
O43247
O43304
O60268
O60309
O75071
O75095
O75264
O75459
O94819
O95170
O95473
O95567
O95872
O95873
P0C221
P0C2L3
P0C2W7
P0C671
P0C7I6
P0C7N4
P0C7T8
P0C7W0
P0C875
P0C881
P0CF97
P0CG20
P0CG32
P0CL80
P0CL81
P0CW19
P0CW20
P0CW24
P0CW27
P0DJ93
P0DJG4
P0DJH9
P0DKL9
P0DL12
P0DMB1
P0DMQ9
P0DMU7
P0DMU8
P0DMU9
P0DMV0
P0DMV1
P0DMV2
P0DMW4
P0DMW5
P0DPF3
P0DPI2
P0DPQ3
P51861
P57077
P58505
P59773
P59942
P78312
P84157
P86478
P86479
P86480
P86481
P86496
Q01850
Q09019
Q09MP3
Q0P641
Q0P651
Q0P670
Q0P6D2
Q0P6D6
Q0VAA2
Q14687
Q14DG7
Q17RG1
Q17RM4
Q17RN3
Q17RQ9
Q1A5X6
Q1X8D7
Q1XH10
Q2M243
Q2NKX9
Q2NL68
Q2NL98
Q2T9K0
Q2VPJ9
Q32M84
Q32NC0
Q3B7T3
Q3C1V1
Q3KP44
Q3MIP1
Q3SX64
Q3SXP7
Q494R4
Q496A3
Q499Z3
Q49A92
Q49AM3
Q49AR2
Q4G0I0
Q4G0N7
Q4G1C9
Q4KMG9
Q4KMZ1
Q4LEZ3
Q4V321
Q4V326
Q4VC12
Q502W6
Q502W7
Q504U0
Q52MB2
Q537H7
Q53EV4
Q53FD0
Q53FE4
Q53HC5
Q53QW1
Q53RY4
Q53SZ7
Q569G3
Q569K6
Q5BJE1
Q5BKU9
Q5BLP8
Q5BVD1
Q5DJT8
Q5FWE3
Q5H943
Q5H9M0
Q5HY64
Q5HYC2
Q5HYJ3
Q5HYN5
Q5HYW3
Q5I0X4
Q5JPB2
Q5JQC4
Q5JRC9
Q5JRK9
Q5JRM2
Q5JTZ5
Q5JUK9
Q5JVX7
Q5JXA9
Q5M9N0
Q5MJ07
Q5MJ10
Q5QJ38
Q5RHP9
Q5SQH8
Q5SQS8
Q5SRN2
Q5SSQ6
Q5SWH9
Q5SZB4
Q5SZD1
Q5SZI1
Q5T036
Q5T089
Q5T0J7
Q5T0Z8
Q5T1B0
Q5T1N1
Q5T292
Q5T5J6
Q5T5N4
Q5T5S1
Q5T681
Q5T6C5
Q5T6X4
Q5T749
Q5T7M9
Q5T7R7
Q5T7W7
Q5T870
Q5T8I3
Q5T953
Q5T9S5
Q5T9Z0
Q5TBK1
Q5TF58
Q5TFG8
Q5TGI4
Q5TGY1
Q5THK1
Q5TIE3
Q5TYW2
Q5U5X8
Q5VT03
Q5VTJ3
Q5VU92
Q5VUE5
Q5VVM6
Q5VW00
Q5VW32
Q5VWK0
Q5VXD3
Q5VXU3
Q5VYM1
Q5VYV7
Q5VZI3
Q5W041
Q5W0A0
Q5W0B7
Q5XG99
Q5XKK7
Q5XKR9
Q63HM2
Q64ET8
Q64LD2
Q66K41
Q68CQ1
Q68CR1
Q68DL7
Q68G75
Q69YG0
Q69YW2
Q69YZ2
Q6AI12
Q6DCA0
Q6GPH6
Q6H9L7
Q6IPW1
Q6J272
Q6MZM9
Q6NT46
Q6NUJ2
Q6NW29
Q6NXP0
Q6P047
Q6P1L5
Q6P1M9
Q6P1R3
Q6P1W5
Q6P1X6
Q6P387
Q6P3X3
Q6P4E1
Q6P5X7
Q6P6B1
Q6P995
Q6P9G4
Q6PEV8
Q6PEX7
Q6PGQ1
Q6PH81
Q6PI47
Q6PIY5
Q6PJE2
Q6PL24
Q6Q6R5
Q6S9Z5
Q6TFL3
Q6UE05
Q6UWD8
Q6UWH4
Q6UWJ8
Q6UWP8
Q6UWV7
Q6UWW9
Q6UWX4
Q6UXB0
Q6UXD1
Q6UXU6
Q6UYE1
Q6X4T0
Q6ZMN7
Q6ZMT9
Q6ZN84
Q6ZQR2
Q6ZQY2
Q6ZRC1
Q6ZRI6
Q6ZRK6
Q6ZRP0
Q6ZRT6
Q6ZT52
Q6ZU52
Q6ZU65
Q6ZU69
Q6ZUI0
Q6ZUS5
Q6ZUT1
Q6ZUU3
Q6ZVL6
Q6ZW13
Q76KD6
Q7L0X2
Q7Z2X7
Q7Z422
Q7Z5J8
Q7Z5L2
Q7Z6I8
Q7Z736
Q7Z7L8
Q86T20
Q86T75
Q86TE4
Q86TY3
Q86UB2
Q86UF4
Q86V42
Q86V59
Q86VF2
Q86VQ1
Q86VR7
Q86VY9
Q86W67
Q86WH2
Q86WR7
Q86WS4
Q86X53
Q86XD8
Q86XN7
Q86XR2
Q86YD7
Q86YR6
Q8IUH2
Q8IUW3
Q8IV32
Q8IV33
Q8IV35
Q8IV50
Q8IVF1
Q8IVF6
Q8IW50
Q8IW70
Q8IWA6
Q8IWF9
Q8IXQ3
Q8IXQ4
Q8IXQ8
Q8IXR9
Q8IXS0
Q8IY42
Q8IY85
Q8IYE0
Q8IYK2
Q8IYL3
Q8IYM0
Q8IYN6
Q8IYS2
Q8IYX3
Q8IZ63
Q8N0U2
Q8N0U7
Q8N0W5
Q8N0W7
Q8N112
Q8N123
Q8N128
Q8N2C3
Q8N2N9
Q8N2R8
Q8N398
Q8N3S3
Q8N3T6
Q8N3X1
Q8N3Z0
Q8N412
Q8N4B5
Q8N4C9
Q8N4L1
Q8N4P6
Q8N4S0
Q8N4U5
Q8N5N4
Q8N5Q1
Q8N5S3
Q8N5U0
Q8N5W8
Q8N660
Q8N6K0
Q8N6K7
Q8N6L7
Q8N6N2
Q8N6Q1
Q8N6S5
Q8N6V9
Q8N715
Q8N7B6
Q8N7L0
Q8N7P1
Q8N7R1
Q8N7X8
Q8N7Z2
Q8N865
Q8N8J7
Q8N8K9
Q8N912
Q8N954
Q8N998
Q8N9E0
Q8N9M1
Q8N9R6
Q8N9U0
Q8N9Y4
Q8N9Z2
Q8NA03
Q8NA61
Q8NA69
Q8NA70
Q8NAA5
Q8NAV2
Q8NB25
Q8NBP0
Q8NC54
Q8NC74
Q8NCL8
Q8NCX0
Q8NCY6
Q8ND61
Q8ND94
Q8NDC0
Q8NDY8
Q8NE31
Q8NEA5
Q8NEC7
Q8NEE8
Q8NEF3
Q8NEG0
Q8NEG2
Q8NEL0
Q8NEQ5
Q8NET4
Q8NHQ8
Q8NHU0
Q8NHX4
Q8TAB5
Q8TAD7
Q8TAL5
Q8TAV0
Q8TAY7
Q8TB03
Q8TB05
Q8TBB5
Q8TBE3
Q8TBF8
Q8TBK6
Q8TBP5
Q8TBZ0
Q8TC20
Q8TC90
Q8TC99
Q8TD10
Q8TD35
Q8TDM0
Q8TE82
Q8TEF2
Q8TF44
Q8TF65
Q8WTP9
Q8WTQ4
Q8WU58
Q8WUB2
Q8WUE5
Q8WUN7
Q8WUR7
Q8WV48
Q8WVE6
Q8WVF5
Q8WW18
Q8WW34
Q8WW52
Q8WWA1
Q8WWF1
Q8WWF3
Q8WWM1
Q8WXE0
Q8WYQ4
Q92628
Q969W3
Q96A19
Q96A22
Q96A99
Q96AQ1
Q96AQ9
Q96AT1
Q96B54
Q96BT1
Q96CT2
Q96CX6
Q96D70
Q96DD7
Q96DL1
Q96DM1
Q96EF9
Q96EK2
Q96EK9
Q96EX1
Q96F05
Q96F63
Q96FF7
Q96FV0
Q96G42
Q96GE4
Q96GI7
Q96GL9
Q96GT9
Q96GU1
Q96GY0
Q96H12
Q96H79
Q96HA4
Q96HG1
Q96HH4
Q96HH6
Q96HH9
Q96HJ3
Q96HM7
Q96J86
Q96K17
Q96K31
Q96KN1
Q96KS9
Q96LI9
Q96LL4
Q96LM5
Q96LP6
Q96LR7
Q96LX7
Q96LY2
Q96M34
Q96M43
Q96M60
Q96M89
Q96MD7
Q96MK2
Q96MP5
Q96MR6
Q96MW1
Q96MY1
Q96MZ0
Q96N46
Q96NL0
Q96PG1
Q96PP4
Q96PV6
Q96Q35
Q96QE4
Q96QU4
Q96RV3
Q96S90
Q96SK2
Q96T59
Q9BQM9
Q9BQS6
Q9BR77
Q9BS92
Q9BSJ5
Q9BU68
Q9BUT9
Q9BUV0
Q9BVG4
Q9BVV2
Q9BVV8
Q9BX73
Q9BXI9
Q9BXJ2
Q9BXQ6
Q9BXX2
Q9BXX3
Q9BY89
Q9BZ19
Q9BZD7
Q9BZE7
Q9C073
Q9C0I3
Q9GZU3
Q9H094
Q9H098
Q9H0B3
Q9H0R3
Q9H0X4
Q9H1H1
Q9H1M0
Q9H1U4
Q9H246
Q9H425
Q9H4I3
Q9H5Z6
Q9H693
Q9H6A9
Q9H6K5
Q9H6X5
Q9H6Y5
Q9H7E9
Q9H7Y0
Q9H8J5
Q9H8W3
Q9HA90
Q9HAH7
Q9NPB0
Q9NPI7
Q9NPU4
Q9NQ32
Q9NQG1
Q9NQR7
Q9NTX9
Q9NUB4
Q9NUC0
Q9NUD7
Q9NUJ3
Q9NUR3
Q9NVL8
Q9NVM1
Q9NW68
Q9NW97
Q9NWD8
Q9NWQ4
Q9NWW7
Q9NXR5
Q9P1V8
Q9P217
Q9P2G3
Q9P2K2
Q9P2S6
Q9P2W6
Q9UFN0
Q9UFP1
Q9UGL9
Q9UIG4
Q9UK00
Q9UKB3
Q9UKY7
Q9ULE4
Q9ULE6
Q9ULG3
Q9ULL0
Q9ULL5
Q9ULM0
Q9ULN7
Q9UMS5
Q9Y2E4
Q9Y2G8
Q9Y2S6
Q9Y3S2
Q9Y3T6
Q9Y426
Q9Y4X0
Q9Y546

### Sheet: With GO terms
A0A0A6YYL3			UniProt IDs for proteins of unknown function that have SPOT-Disorder v1.0 predicted IDRs >= 30 residues in length
A0A0J9YXQ4			and are clustered in our map of the human IDR-ome with overrepresented GO terms
A0A0U1RQS6
A0A0U1RR37
A0A0U1RRK4			n = 425
A0A1B0GTD5
A0A1B0GU33
A0A1B0GUA9
A0A1B0GUX0
A0A1B0GV90
A0A1B0GVG6
A0A1B0GVH6
A0A1B0GVH7
A0A1B0GVM6
A0A1B0GVN3
A0A1B0GVQ3
A0A1B0GVY4
A0A2R8YCJ5
A0JP26
A1A4G5
A1L162
A1L170
A1L429
A1L443
A1L4K1
A1L4L8
A2A3L6
A4D0V7
A4FU01
A4FU69
A4QMS7
A5PLN7
A6NCI4
A6NCL7
A6NCQ9
A6NCS6
A6NDA9
A6NDD5
A6NDE8
A6NEE1
A6NEL2
A6NEN9
A6NEQ2
A6NEV1
A6NFA0
A6NFE2
A6NGR9
A6NGY1
A6NI87
A6NJG2
A6NJI1
A6NJI9
A6NKL6
A6NLX4
A6NM11
A6NM62
A6NMA1
A6NMS7
A6NN90
A6NNL0
A6NNP5
A6NNT2
A6PVS8
A7E2S9
A8MTZ7
A8MVW0
A8MWE9
A8MWV9
A8MYA2
A8MZ36
B1AJZ9
B1AL46
B2RC85
B2RU33
B2RXF0
B4DJY2
B7Z1M9
C9JI98
C9JQI7
C9JTQ0
D6RIA3
E7EW31
E9PI22
E9PRG8
F5H4A9
F5H4B4
H3BNL1
H3BTG2
H3BU77
H3BUK9
H7BZ55
I3L3R5
O14669
O15050
O15482
O43247
O43304
O60268
O60309
O75071
O75264
O75459
O95873
P0C221
P0C7I6
P0C7N4
P0C7W0
P0C875
P0C881
P0CF97
P0CL80
P0CL81
P0CW19
P0CW20
P0CW24
P0CW27
P0DJ93
P0DJG4
P0DMB1
P0DPQ3
P57077
P59773
P59942
P86478
P86479
P86480
P86481
P86496
Q09019
Q0P641
Q0P651
Q0P670
Q0P6D6
Q17RM4
Q1XH10
Q2M243
Q2NKX9
Q2NL68
Q2NL98
Q2VPJ9
Q32NC0
Q3C1V1
Q3KP44
Q3SX64
Q496A3
Q499Z3
Q49AM3
Q4G0I0
Q4KMZ1
Q4LEZ3
Q4V321
Q4V326
Q502W6
Q502W7
Q504U0
Q53FD0
Q53HC5
Q53QW1
Q53SZ7
Q569G3
Q569K6
Q5BJE1
Q5FWE3
Q5H943
Q5H9M0
Q5HY64
Q5HYC2
Q5HYJ3
Q5JPB2
Q5JRC9
Q5JRK9
Q5JRM2
Q5JVX7
Q5MJ07
Q5MJ10
Q5SQH8
Q5SQS8
Q5SWH9
Q5SZB4
Q5SZD1
Q5T036
Q5T089
Q5T1B0
Q5T292
Q5T5J6
Q5T5N4
Q5T5S1
Q5T681
Q5T6C5
Q5T6X4
Q5T749
Q5T7R7
Q5T9S5
Q5TF58
Q5TFG8
Q5TGY1
Q5THK1
Q5TIE3
Q5TYW2
Q5VT03
Q5VUE5
Q5VVM6
Q5VXD3
Q5VYV7
Q5VZI3
Q5W0A0
Q5XG99
Q5XKR9
Q63HM2
Q64ET8
Q66K41
Q68CR1
Q68DL7
Q69YZ2
Q6DCA0
Q6H9L7
Q6J272
Q6NT46
Q6NXP0
Q6P1L5
Q6P1R3
Q6P1W5
Q6P1X6
Q6P387
Q6P3X3
Q6P4E1
Q6P5X7
Q6P995
Q6P9G4
Q6PEV8
Q6PGQ1
Q6PH81
Q6PI47
Q6PJE2
Q6PL24
Q6Q6R5
Q6TFL3
Q6UWD8
Q6UWH4
Q6UWX4
Q6UXB0
Q6X4T0
Q6ZMN7
Q6ZQR2
Q6ZRC1
Q6ZRI6
Q6ZRP0
Q6ZRT6
Q6ZU65
Q6ZUS5
Q6ZVL6
Q7L0X2
Q7Z2X7
Q7Z422
Q7Z5J8
Q7Z5L2
Q7Z736
Q86T75
Q86TE4
Q86TY3
Q86UB2
Q86V42
Q86VQ1
Q86VY9
Q86WH2
Q86XR2
Q86YD7
Q86YR6
Q8IUH2
Q8IV33
Q8IV50
Q8IVF1
Q8IVF6
Q8IWA6
Q8IWF9
Q8IXQ3
Q8IXR9
Q8IY85
Q8IYL3
Q8IYM0
Q8IYX3
Q8N0U7
Q8N0W5
Q8N2C3
Q8N398
Q8N3S3
Q8N3X1
Q8N4B5
Q8N4C9
Q8N4L1
Q8N4P6
Q8N4U5
Q8N5N4
Q8N6V9
Q8N715
Q8N7B6
Q8N7P1
Q8N7R1
Q8N865
Q8N912
Q8N954
Q8N998
Q8N9Y4
Q8N9Z2
Q8NA03
Q8NA70
Q8NAA5
Q8NAV2
Q8NC54
Q8NC74
Q8ND61
Q8ND94
Q8NDY8
Q8NEA5
Q8NEE8
Q8NEF3
Q8NEQ5
Q8NHQ8
Q8NHX4
Q8TAB5
Q8TAV0
Q8TB05
Q8TBF8
Q8TBK6
Q8TBP5
Q8TC20
Q8TC90
Q8TC99
Q8TDM0
Q8TEF2
Q8WTP9
Q8WTQ4
Q8WUN7
Q8WV48
Q8WVF5
Q8WWA1
Q8WWF1
Q8WWM1
Q8WXE0
Q8WYQ4
Q96A19
Q96A22
Q96AQ1
Q96B54
Q96DD7
Q96EF9
Q96EK9
Q96GE4
Q96GI7
Q96GL9
Q96GT9
Q96GU1
Q96GY0
Q96HA4
Q96HJ3
Q96HM7
Q96J86
Q96K17
Q96K31
Q96KN1
Q96LI9
Q96LL4
Q96LP6
Q96LR7
Q96LX7
Q96LY2
Q96M89
Q96MK2
Q96MP5
Q96MR6
Q96MY1
Q96MZ0
Q96PP4
Q96Q35
Q96QE4
Q96RV3
Q96S90
Q96SK2
Q9BR77
Q9BSJ5
Q9BXQ6
Q9BXX2
Q9BXX3
Q9BY89
Q9BZ19
Q9BZE7
Q9GZU3
Q9H098
Q9H0B3
Q9H0X4
Q9H5Z6
Q9H693
Q9H6A9
Q9H6K5
Q9H6X5
Q9H6Y5
Q9H7E9
Q9H7Y0
Q9H8W3
Q9HAH7
Q9NPU4
Q9NTX9
Q9NUB4
Q9NUC0
Q9NUD7
Q9NUJ3
Q9NUR3
Q9NVL8
Q9NWQ4
Q9NXR5
Q9P2G3
Q9P2S6
Q9P2W6
Q9UFP1
Q9UGL9
Q9UK00
Q9UKB3
Q9UKY7
Q9ULE6
Q9ULG3
Q9ULL5
Q9UMS5
Q9Y2E4
Q9Y2G8
Q9Y3T6
