## Supplementary Table 7 for "A Functional Map of the Human Intrinsically Disordered Proteome"

### Sheet: Description
Table S7: Disease-risk and biomolecular condensates. Tabs A-D) Clusters from the global map of the human IDRome featuring overrepresentation of disease-risk genes or proteins involved in formation of biomolecular condensates. Tabs E, F) FAIDR predictions for disease-risk genes and proteins in biomolecular condensates based on evolutionary Z-scores of IDRs. Tab A) Selected clusters from the Supple…

### Sheet: A) Disease-risk select
Table S7, Tab A): Selected clusters from the Supplementary Table 2, Tab A) featuring overrepresentation of disease-risk genes. The first column "CLUSTER ID" refers to a numerical identifier of each cluster, consistent with the nomenclature in the Supplementary Table 2, Tab A). The "GENE SET" column lists the descriptive name of the gene set for which overrepresentation was tested (see Methods). T…
CLUSTER ID	GENE SET	O/E	p-value (Bonferonni corrected)	# GENE SET IN IDR-ome/ # GENES IN IDR-ome	# GENE SET IN CLUSTER / # GENES CLUSTER
30	CANCER-CLASSIC	4.281	0.007688	253/11642	8/86
32	ASD-RISK-CELL-2020	4.034	0.01426	104/11642	8/222
46	CANCER-CLASSIC	3.619	2.281e-07	253/11642	28/356
9A	CANCER-CENSUS	2.779	0.03537	710/11642	10/59
46	CANCER-CENSUS	2.764	4.125e-11	710/11642	60/356
32	CANCER-CLASSIC	2.695	0.01801	253/11642	13/222
22	SFARI1-2-2S	2.488	0.02311	360/11642	14/182
32	SFARI1-2-2S	2.331	0.03155	360/11642	16/222

### Sheet: B) Disease-risk auto
Table S7, Tab B): Automatic clusters featuring overrepresentation of disease-risk genes. These clusters were selected through an automated analysis using a range of clustering thresholds (0.5-0.8). The threshold corresponds to the uncentered correlation distance between vectors representing evolutionary Z-scores of human IDRs. The first column "CLUSTER ID" refers to a numerical identifier of each…
CLUSTER ID	GENE SET	O/E	p-value (Bonferonni corrected)	# GENE SET IN IDR-ome/ # GENES IN IDR-ome	# GENE SET IN CLUSTER / # GENES CLUSTER	Notes
979_0.6	ASD-RISK-CELL-2020	30.53	0.001413	104/11642	3/11	NO KNOWN GO
279_0.7	ASD-RISK-CELL-2020	30.53	0.001413	104/11642	3/11	NO KNOWN GO	Q,H
2504_0.5	ASD-RISK-CELL-2020	23.988	0.003052	104/11642	3/14	NO KNOWN GO
2512_0.5	ASD-RISK-CELL-2020	22.388	0.04221	104/11642	2/10
265_0.7	ASD-RISK-CELL-2020	22.388	0.04221	104/11642	2/10
1093_0.6	CANCER-CLASSIC	13.805	0.01346	253/11642	3/10
972_0.6	ASD-RISK-CELL-2020	11.994	0.02494	104/11642	3/28	NO KNOWN GO
2516_0.5	CANCER-CLASSIC	10.226	0.006635	253/11642	4/18	CANCER ONLY, NO GO, Q N H
357_0.6	SFARI1-2-2S	9.95	0.006419	360/11642	4/13	VOLTAGE-gated channels
957_0.6	SFARI1-2-2S	8.82	0.04927	360/11642	3/11
314_0.6	CANCER-CENSUS	8.199	0.002002	710/11642	5/10
2532_0.5	CANCER-CENSUS	7.568	0.0007464	710/11642	6/13	CANCER ONLY, DNA binding, transcription M I N Q H , Q homorep enrichment
192_0.7	SFARI1-2-2S	6.808	0.02994	360/11642	4/19
2515_0.5	CANCER-CENSUS	6.559	0.001955	710/11642	6/15	GENE SILENCING, TRANSLATIONAL CONTROL
308_0.7	ASD-RISK-CELL-2020	5.997	0.007528	104/11642	6/112	TRANSCRIPT REGULATION
87_0.7	CANCER-CENSUS	4.783	0.005311	710/11642	7/24
979_0.6	OMIM	4.568	0.009489	1390/11642	6/11	NO KNOWN GO
279_0.7	OMIM	4.568	0.009489	1390/11642	6/11	NO KNOWN GO
2518_0.5	CANCER-CLASSIC	4.348	0.0003432	253/11642	12/127
64_0.8	CANCER-CLASSIC	4.281	0.007688	253/11642	8/86
971_0.6	CANCER-CENSUS	4.278	0.02575	710/11642	6/23	NO KNOWN GO
65_0.8	ASD-RISK-CELL-2020	4.146	0.0008399	104/11642	12/324
357_0.6	OMIM	3.866	0.02846	1390/11642	6/13
975_0.6	CANCER-CLASSIC	3.64	2.026e-07	253/11642	28/354
2518_0.5	CANCER-CENSUS	3.486	1.814e-07	710/11642	27/127
308_0.7	CANCER-CLASSIC	3.287	0.04148	253/11642	8/112
968_0.6	CANCER-CENSUS	3.199	0.03672	710/11642	8/41
308_0.7	SFARI1-2-2S	3.176	0.0097	360/11642	11/112
978_0.6	CANCER-CENSUS	3.153	0.01319	710/11642	10/52
1081_0.6	CANCER-CENSUS	2.981	0.0206	710/11642	10/55
41_0.7	SFARI1-2-2S	2.812	0.01683	360/11642	12/138
975_0.6	CANCER-CENSUS	2.779	3.244e-11	710/11642	60/354
65_0.8	CANCER-CLASSIC	2.414	0.01981	253/11642	17/324
65_0.8	SFARI1-2-2S	2.096	0.02305	360/11642	21/324

### Sheet: C) Biomol condens select
Table S7, Tab C): Selected clusters from the Supplementary Table 2, Tab A) featuring overrepresentation of proteins associated with biomolecular condensates. The first column "CLUSTER ID" refers to a numerical identifier of each cluster, consistent with the nomenclature in the Supplementary Table 2, Tab A). The "CONDENSATE TYPE" column lists the descriptive name of the biomolecular condensate for…
CLUSTER ID	CONDENSATE TYPE	O/E	p-value (Bonferonni corrected)	# CONDENSATE SET IDR-ome/ # GENES IN IDR-ome	# CONDENSATE SET CLUSTER / # GENES IN CLUSTER
28D	PARASPECKLES	50.966	4.129e-18	41/11642	14/78
28D	STRESS-GRANULE	18.035	5.949e-27	240/11642	29/78
28D	NUCLEAR-SPECKLE	11.347	2.501e-09	171/11642	13/78
2AA	NUCLEOLUS	6.525	1.858e-07	543/11642	14/46
10AA	NUCLEOLUS	5.36	2.626e-13	543/11642	31/124
10B	NUCLEOLUS	4.958	1.464e-14	543/11642	37/160
28D	NUCLEOLUS	4.948	2.312e-07	543/11642	18/78
13A	NUCLEOLUS	4.385	1.625e-09	543/11642	27/132
12C	NUCLEOLUS	4.209	1.159e-10	543/11642	32/163
12	NUCLEOLUS	4.045	1.432e-06	543/11642	20/106
1AC	NUCLEOLUS	3.938	8.924e-06	543/11642	18/98
10C	NUCLEOLUS	3.657	3.082e-08	543/11642	29/170
10	NUCLEOLUS	3.326	9.242e-27	543/11642	121/780
24	NUCLEOLUS	3.127	0.001968	543/11642	14/96
28C	NUCLEOLUS	3.103	0.01004	543/11642	11/76
1AB	NUCLEOLUS	3.072	5.933e-10	543/11642	46/321
46	STRESS-GRANULE	2.998	0.0001336	240/11642	22/356
0AA	NUCLEOLUS	2.62	0.03988	543/11642	11/90
10	NUCLEAR-SPECKLE	2.269	0.003502	171/11642	26/780
24EXP	NUCLEOLUS	2.17	0.004647	543/11642	25/247

### Sheet: D) Biomol condens auto
Table S7, Tab D): Automatic clusters featuring overrepresentation of proteins associated with biomolecular condensates. These clusters were selected through an automated analysis using a range of clustering thresholds (0.5-0.8). The threshold corresponds to the uncentered correlation distance between vectors representing evolutionary Z-scores of human IDRs. The first column "CLUSTER ID" refers to…														Table S5, Tab B): Automatic clusters featuring overrepresentation of disease-risk genes. These clusters were selected through an automated analysis using a range of clustering thresholds (0.5-0.7). The threshold corresponds to the uncentered correlation distance between vectors representing evolutionary Z-scores of human IDRs. The first column "CLUSTER ID" refers to a numerical identifier of each…
CLUSTER ID	CONDENSATE TYPE	O/E	p-value (Bonferonni corrected)	# CONDENSATE SET IDR-ome/ # GENES IN IDR-ome	# CONDENSATE SET CLUSTER / # GENES IN CLUSTER	Notes
2979_0.5	PARASPECKLES	74.724	1.023e-07	41/11642	5/19
3422_0.5	PARASPECKLES	70.988	0.0001295	41/11642	3/12	PARASPECKLE specific, RNA binding
2980_0.5	PARASPECKLES	50.378	2.221e-14	41/11642	11/62	RNA helicase activity, RGG, G
971_0.6	PARASPECKLES	24.691	0.03837	41/11642	2/23	NO KNOWN GO
2979_0.5	STRESS-GRANULE	20.425	2.771e-08	240/11642	8/19
1135_0.6	PARASPECKLES	19.997	4.079e-13	41/11642	15/213
2980_0.5	STRESS-GRANULE	16.43	9.009e-19	240/11642	21/62
2515_0.5	STRESS-GRANULE	16.169	0.0001194	240/11642	5/15	GENE SILENCING, TRANSLATIONAL CONTROL, Q, N, H
326_0.7	PARASPECKLES	14.637	3.556e-11	41/11642	15/291	SPLICING, mRNA processing, G, RG
2977_0.5	NUCLEAR-SPECKLE	14.589	0.01265	171/11642	3/14	Speckle only, mRNA binding, splicing, low aliphatics, low kappa, Y, RGG
963_0.5	NUCLEAR-SPECKLE	14.589	3.832e-05	171/11642	6/28	Cell shape regulation, K, D, speckle only
2980_0.5	NUCLEAR-SPECKLE	12.079	2.909e-08	171/11642	11/62
2017_0.5	NUCLEAR-SPECKLE	10.75	0.03185	171/11642	3/19
2979_0.5	NUCLEAR-SPECKLE	10.75	0.03185	171/11642	3/19
1135_0.6	STRESS-GRANULE	8.654	5.309e-22	240/11642	38/213
1272_0.6	STRESS-GRANULE	8.364	0.003693	240/11642	5/29
1280_0.6	STRESS-GRANULE	8.085	0.01712	240/11642	4/24
326_0.7	STRESS-GRANULE	6.501	5.146e-18	240/11642	39/291
1135_0.6	NUCLEAR-SPECKLE	6.393	2.491e-09	171/11642	20/213
855_0.5	NUCLEOLUS	6.306	9.759e-08	543/11642	15/51	Nucleolus only, H, K, A, chromatin
3562_0.5	STRESS-GRANULE	5.916	0.0189	240/11642	5/41
2979_0.5	NUCLEOLUS	5.642	0.01813	543/11642	5/19
3596_0.5	NUCLEAR-SPECKLE	5.124	0.006231	171/11642	7/93
68_0.8	PARASPECKLES	4.887	4.404e-06	41/11642	19/1104
2980_0.5	NUCLEOLUS	4.841	1.094e-05	543/11642	14/62
327_0.6	NUCLEOLUS	4.712	9.649e-08	543/11642	20/91	K, A, LIG KEPE, chromatin
326_0.7	NUCLEAR-SPECKLE	4.679	4.966e-07	171/11642	20/291
334_0.6	NUCLEOLUS	4.661	0.04484	543/11642	5/23
342_0.6	NUCLEOLUS	4.661	0.04484	543/11642	5/23
954_0.5	NUCLEAR-SPECKLE	4.428	0.006857	171/11642	8/123
674_0.5	NUCLEOLUS	4.195	0.003021	543/11642	9/46
2988_0.5	NUCLEOLUS	4.138	0.000739	543/11642	11/57
906_0.5	NUCLEOLUS	4.02	3.631e-12	543/11642	39/208
955_0.5	NUCLEOLUS	3.866	1.283e-24	543/11642	88/488
954_0.5	NUCLEOLUS	3.835	9.482e-07	543/11642	22/123
1135_0.6	NUCLEOLUS	3.422	9.152e-09	543/11642	34/213
348_0.6	NUCLEOLUS	3.294	1.386e-26	543/11642	122/794
975_0.6	STRESS-GRANULE	3.015	0.0001225	240/11642	22/354
3566_0.5	NUCLEOLUS	2.876	0.01894	543/11642	11/82
326_0.7	NUCLEOLUS	2.8	2.982e-07	543/11642	38/291
335_0.6	NUCLEOLUS	2.725	1.728e-10	543/11642	60/472
90_0.7	NUCLEOLUS	2.586	4.712e-14	543/11642	93/771
65_0.8	NUCLEAR-SPECKLE	2.522	0.0498	171/11642	12/324
91_0.7	NUCLEOLUS	2.519	1.086e-18	543/11642	137/1166
68_0.8	STRESS-GRANULE	2.461	2.76e-07	240/11642	56/1104
348_0.6	NUCLEAR-SPECKLE	2.229	0.006589	171/11642	26/794
1338_0.6	NUCLEOLUS	2.201	0.002211	543/11642	27/263
14_0.8	NUCLEOLUS	2.026	1.177e-18	543/11642	250/2646

### Sheet: E) FAIDR Biomol condens
Table S7, Tab E): Predictions of proteins associated with different biomolecular condensates based on FAIDR. Note that only top 10% of predictions, which are considered most reliable, are included. Uniprot IDs of predicted proteins are listed under condensate name.
Stress granule	Nucleolus	Nuclear speckle
O00571	Q4G0J3	Q13523
P17844	Q9UKJ3	Q5T200
O15504	P49759	Q13427
Q9NQI0	Q9HAZ1	Q08170
Q01844	Q14498	Q05519
Q7Z3B4	O94992	Q14498
P49750	Q8N9E0	Q13247
Q92841	O00294	P18583
P23588	Q13562	Q9UQ35
Q32P51	Q96T23	Q9BRL6
Q96EV2	Q6PD62	Q9NYV4
Q6PKG0	Q13427	Q15696
P35637	P35269	Q01130
Q9UBU9	Q8NE71	Q86VM9
P49959	Q96N46	Q13243
Q9NY12	Q86X95	Q9BUV0
Q13151	Q9Y2W1	Q7Z6E9
Q9UJA3	Q5T200	O75494
Q9UBS3	Q13523	P30414
Q9Y5X1	Q3B726	Q96IZ7
P52594	Q9P031	Q5D862
O75525	Q9NQS7	O95232
Q15723	Q3B820	Q8WUQ7
P23246	Q8N5F7	Q14978
Q9Y3Y2	Q969E4	Q16629
Q9P2E3	Q8TE57	Q8TAD8
Q9NVW2	Q3SXY8	Q86YZ3
P98179	P82970	Q9P1Y6
Q86VM9	Q08170	Q9UQ88
Q15424	Q9Y388	Q12872
Q14677	Q9UNS1	Q14562
Q9UPT8	Q4VC05	Q02040
O00401	Q14093	B3KS81
Q9Y6M1	O60524	Q14004
Q8TF74	Q03111	Q86X95
Q17RN3	Q05952	Q9HCG8
Q9Y3X0	Q96FI4	Q8IYB3
Q96J94	Q6PII3	Q15648
Q08211	Q99848	Q15287
Q14011	Q8TDI8	P49760
P14317	Q6UB99	P48634
Q96E39	O14617	Q9UK58
Q9Y2X7	Q8N2Z9	Q9HAZ1
P49790	Q8N5P1	Q86SU0
O43896	O94874	Q9Y383
P08621	P07305	P08621
O75907	Q96IK5	Q8TF01
Q9Y3Y4	Q9NVM9	Q9H307
Q9BZZ5	O00585	Q6PD62
Q5TC79	Q9P0M6	Q14739
Q8N6T3	P20042	P21127
Q8IYB5	Q86X53	Q8WXF0
P08123	Q9BXY4	Q9NS56
Q8N8R7	P27695	P23588
P52799	O75167	Q96N46
P39905	Q71F23	A7MD48
Q9ULX6	Q9BX26	Q8WUA2
O43823	Q96A08	Q5M9Q1
A6NDY0	Q9NWB6	Q8IVM0
Q9BQ61	P18583	Q9NRR4
Q96EK7	P18858	O15417
P31323	P50579	Q5VT06
P33240	Q13275	Q9H7N4
O00178	Q9Y6V7	Q9BUQ8
Q00839	P49760	Q9ULL5
Q6E0U4	Q9NQ29	Q8WVK2
Q8N567	Q15696	P04004
P09497	Q69YN2	Q8N9Q2
P50995	Q96JE9	Q9UHB7
P79522	Q562F6	P20930
O95985	Q9HB58	O95819
P37198	O60828	Q5SYE7
Q8N3Z0	A6NHT5	Q6RI45
O60318	Q9BQ75	Q13595
Q8ND25	Q9UIL8	P46013
Q0VD83	Q8IYB3	P26368
I3L1E1	Q9P287	Q6IEG0
Q9NV79	Q5FWF5	P04554
Q9NSB2	Q96MT3	P49450
Q96BY9	Q9UMS5	Q8TBK6
O15027	Q8N4S0	P35269
Q16630	Q5VZK9	Q9BU76
O15354	Q6RI45	Q9Y388
Q9Y580	O94763	Q9UDY2
O43516	Q7Z4V5	Q92794
Q9BY11	Q9BRD0	Q13316
Q9NQS1	Q6NUN7	Q7L4I2
Q8WXH2	Q13206	Q8N5F7
Q9H0S4	Q99741	Q9NWB6
A6NDS4	Q2M1V0	Q5BKY9
Q69YN4	Q8N1G1	Q86U06
Q13285	Q96IZ7	Q86X29
Q96HS1	Q6AI08	Q9HCS5
P42566	O75475	Q96T58
Q8WW36	Q9H6F2	P49759
Q8TDY4	Q8NB78	Q96S94
Q86X29	Q9NYV4	Q8WWQ0
Q9H2X6	Q8NEA9	Q9NZW4
Q6ZNB6	Q68D51	O15399
Q12965	Q9BRJ6	Q14152
Q14657	O15117	Q14669
Q8WU17	P51608	Q9Y6R9
Q9NXZ2	P12272	Q8N9E0
Q8NBR6	Q8WWQ0	Q9Y3X0
Q6RI45	Q96KM6	Q96T37
Q8N0Z2	Q9Y6X4	Q8TF74
Q9UKS6	Q9NP64	Q5VWG9
Q96GS4	Q70Z53	Q9UGU5
Q52LJ0	P35659	O76039
Q8NC67	Q8IX21	Q6PL18
P42768	Q15650	Q03111
Q01130	Q96GP6	Q9BRD0
Q5GH72	P13805	Q58WW2
Q9Y3S2	Q9HCG8	Q86X51
Q16560	O43148	Q8NI27
Q9UBC2	Q9Y6Q3	Q9UPA5
Q8NBV4	Q14004	O14974
Q8N8S7	Q9P0P8	Q05952
Q9H1M0	Q9Y5B0	Q9Y6N7
P05060	Q8TE56	Q92628
P17787	Q56P03	Q96IK5
Q8TBZ3	P34932	Q1XH10
Q9BRP8	O75190	Q9H0G5
Q96AY4	Q9GZS0	Q86UR5
O43581	Q6IPR3	Q8N7H5
P55884	P05023	Q70CQ4
Q96B23	Q8NFZ0	Q8TC71
Q8NB59	Q8N3Z0	Q15735
Q8N7H5	P04004	Q6UB99
Q969W3	Q6PCB5	Q9H992
Q6Y7W6	P61129	P52756
Q6DN90	Q9HB96	Q5VUA4
Q14195	Q9P2N4	Q86UU1
Q8NHS0	Q9Y618	A6NJT0
Q68EM7	Q9P016	Q5VZK9
P52272	P41218	Q03164
Q96RF0	Q9NWQ4	Q8NDV7
Q8IZP0	Q96HR8	Q96JE9
Q15078	Q9Y6W5	Q8N4S0
O75170	Q9Y383	Q86WB0
Q86SH2	Q2TBE0	Q9UGU0
O15209	Q92785	Q6KC79
P09067	Q8WUA2	Q8TDI7
Q9NRM7	Q9P0M2	Q9Y252
O75530	O96028	Q9UKV3
Q86UU5	Q7L2J0	O75604
Q9Y618	P30419	Q86V48
Q96SW2	Q9BQ70	Q96CJ1
P22830	P42568	Q9UGJ0
Q96LB3	Q9BVI0	Q96PV6
Q86SS6	P24588	Q9BZ95
Q96PV6	Q15784	A8CG34
Q9BY77	Q9UJ98	Q5UIP0
Q8WW01	Q6KC79	O15014
Q70JA7	Q9HAN9	Q9NQS7
D6RIA3	P08621	Q9H6F5
O75420	Q9UGU5	Q6ZRP0
O15126	Q03188	Q05925
Q9UHH9	Q02040	Q8TEK3
O60337	A2VDJ0	Q96GP6
Q9Y3S1	Q13416	Q05682
Q96IZ0	O76094	Q8IV63
Q6PIW4	Q6PJP8	Q8IZD2
Q8N543	O60224	Q7L2J0
P16070	Q9Y4P3	A6NEV1
P21815	Q9NWY4	P04553
Q8N5U6	Q9H322	P41970
O75526	Q13127	Q5C9Z4
Q7Z794	Q9UQ88	Q8WVS4
O14974	A1Z1Q3	Q8TF72
Q8NE79	Q96Q45	Q8N3Z0
Q9BSC4	Q9Y546	Q14966
Q8N8D1	Q9H3R0	Q9UPN6
A2AJT9	P21127	O15054
Q9NRM1	Q02156	O75167
Q86U42	Q6PIZ9	Q13428
Q14517	Q9H7Z3	Q53F19
O95429	Q9UHG0	Q8NEA9
Q9BXQ6	O75486	Q92597
Q9BTC0	Q1XH10	O00294
Q9Y2W1	Q96HH4	O15042
P49716	O43422	Q96HA1
A6NJG2	Q8IV56	Q96BY9
Q96MU7	Q92834	Q92620
Q9Y5Y4	Q7Z7A4	Q9NRH2
Q969H0	Q9Y6K1	O94913
	P78312	Q01831
	Q8IUX8	Q8IWC1
	Q8NEF3	Q4LE39
	Q2TB18	O94850
	Q9BWU1	Q8WU68
	Q05519	Q6UXY1
	Q96EI5	Q5JSZ5
	Q8IXQ4	O14647
	P15514	Q9BYW2
	Q9H320	A0A1B0GUY1
	Q3MIT2	Q9BTC0
	Q9UQ35	Q9UKE5
	Q9ULF5	O95503
	Q13426	Q8WUF5
	Q9UEE9	Q4FZB7
	Q8IZ21	Q9NQI0
	Q6UX04	Q9Y5B0
	Q05925	P19622
	Q9Y3E1	Q12952
	Q86VM9	P53814
	Q70UQ0	Q9BZL4
	Q9H321	Q5SW79
	Q9NNX9	Q7Z589
	Q9GZY0	Q9H2D6
	Q86SU0	Q8N8A6
	Q9UK59	Q14244
	Q9NZT2	Q4G0J3
	Q49AA0	Q7Z4F1
	Q8WVF2	P11274
	Q53H80	Q8WXD9
	Q9BXL5	Q5T8P6
	P08172	A6NI28
	P08240	Q6ZW49
	Q8N5Y2	Q01081
	P57081	O60307
	Q9P1V8	P07305
	Q8NDD1	Q1MSJ5
	Q9BX10	Q9P275
	Q9H5J8	Q9P206
	Q01538	Q16560
	P05060	Q92841
	P45378	Q07283
	Q13547	P51116
	Q9BWC9	A6NGB9
	Q12952	Q96T17
	O94888	P51816
	Q9H3J6	Q3SXY8
	O14598	Q9H0F5
	Q8IYW5	Q99741
	Q5VIR6	Q8N108
	Q8N715	O14746
	Q8NI27	Q5T1R4
	Q13239	Q8NCQ7
	Q99728	P78559
	Q9C056	Q6WKZ4
		Q9UPS6
		Q12778
		Q8NHG8
		Q8WXF8
		O60293
		Q4VC05
		Q9NRA8
		Q9Y5Y4
		P51114
		Q7Z6J9
		Q8TDR0
		Q02952
		Q96JK2
		O14526
		Q969F2
		Q7Z460
		Q6ZRS2
		Q9NVW2
		Q9H8G2
		Q5SSJ5
		P53539
		Q0VF96
		Q5XKR9
		Q96B23
		P51608
		Q8NEP4
		O94875
		Q9NWH9
		Q08397
		Q75WM6
		P50552
		Q6P5Q4
		O00515
		A0A2Z4LIS9
		Q70EL1
		Q13562
		Q8WYP5
		Q9BZ23
		Q5QJ38
		Q6P6C2
		Q9Y2V2
		Q8IXT5
		P51825
		P10636
		Q96E09
		Q9UBK2
		Q70CQ2
		Q70Z53
		Q92558
		Q64ET8
		Q8TDI8
		Q96IZ0
		Q96MU7
		Q8NDT2
		Q13242
		P41002
		Q7L014
		Q96JK4
		Q8IYF1
		A6H8Y1
		A2AJT9
		Q86UW7
		Q9H322
		O94763
		O94992
		Q8N715
		Q9NYF8
		Q7RTP6
		Q9ULJ8
		Q9NUW8
		Q13415
		Q9H2Y7
		O95453
		Q9H321
		P29374
		O15234
		Q6NUT2
		E7EW31
		Q00987
		Q9UBN1
		O15047
		P21860
		Q9P242
		Q96MG2
		Q9Y2T7
		O95685
		O60237
		Q9H320
		Q6XPR3
		Q9BRZ2
		Q9NNX9
		Q9UIS9
		Q9UBR4
		P42768
		O75175
		Q5QP82
		Q9NWQ4
		Q15878
		Q9BVI0
		Q9H7Z3
		Q8TC05
		Q8WVF2
		Q86SE5
		Q9H7J1
		A6NGY1
		Q7Z794
		Q5T2W1
		Q92541
		Q13233
		Q14CZ8
		Q9Y4B5
		O14633
		Q96HR8
		Q3YEC7
		O60583
		Q8IY81
		P15407
		Q14839
		Q96TC7
		Q6PII3
		P51826
		O14594
		P05060
		Q8IZP0
		Q6L8G9
		Q02880
		Q08945
		Q9P270
		O75122
		Q0P670
		Q96QU4
		Q96FT9
		Q9C0I3
		Q9BXY0
		Q8WV16
		P09067
		Q56P03
		Q8NEY8
		Q9BX40
		P01100
		Q9NRL2
		Q53H80
		P13497
		P25440
		Q13505
		P13051
		Q96HY6
		Q9UNS1
		Q14781
		O15034
		Q96RK0
		Q9C0A6
		O95886
		P38432
		P46821
		Q8N1G1
		P45378
		Q8WXS5
		Q9H0E7
		Q3L8U1
		O00567
		O43290
		Q8NA82
		O94888
		Q504U0
		Q9C0B5
		Q8N5Y2
		O14598
		Q14687
		Q9Y242
		Q1ED39
		P18858
		Q8IX21
		Q9NP85
		O00193
		Q6NUN7
		Q9NXV6
		Q5TGY3
		O75526
		Q8IZD0
		Q04637
		Q5T442
		Q3B820
		A0A096LP49
		Q9P287
		Q9UBW5
		Q9NR30
		P56182
		Q96J88
		O60353
		O75376
		O14617
		Q8NEC5
		Q6Y7W6
		Q9NR48
		Q9NXH3
		Q8TC56
		Q8NEE8
		Q5TAQ9
		O96028
		P29536
		Q9H6Z4
		Q13103
		P35908
		P80723
		Q8NCN4
		P51858
		Q71F23
		Q6UB98

### Sheet: F) FAIDR ASD
Table S7, Tab F): Top 10% predicted ASD-risk genes based on FAIDR. FAIDR was trained on a set of IDRs from a curated set of ASD-risk genes (https://pubmed.ncbi.nlm.nih.gov/31981491/), and subsequently applied to predict ASD-risk genes proteome-wide. The top 10% of predicted risk genes contain some recently added to the SFARI database, listed in the first column with Uniprot identifiers. The secon…
UNIPROT ID	# LITERATURE SOURCES	GENE SCORE	SFARI GENE SCORE CLASSIFICATION
Q9Y6Q9			Category S (Syndromic)
Q9ULM3	4	2	Category 1 (High Confidence)
Q15596			Category 2 (Strong Candidate)
Q6ZN30			Category 3 (Suggestive Evidence)
Q86UU0
Q15788	4	1
Q6ZSZ6	6	1
Q9UPA5
Q9ULL5	7	1
Q96RE7	9	1
O15417
O15014
Q8IX07
P36956
Q96CJ1
Q92585
O14497
Q969V6
P48634
Q99814
Q12948
O14686
Q96NU1	4	2
Q9Y5Q3
Q13495
Q9Y618
Q15648
Q9BXA9
Q86XN7
Q14686
Q8IZL2
Q06413	48	1
Q5JSZ5
Q13029
P08151
Q2KHR2	4	3
Q9H0E3
P55197
O43896
P10071
P20393	4	2
Q8NHW3
Q76L83
O75030
Q9NY43
Q9BRQ0
Q96EV2
P56693
P78312
Q9C0K0
P46821	13	2
P57682
P50548
P49715
Q9Y5R6
Q01538
Q99700
Q9NYV4
O75541
Q5VZK9
Q03111
P35712	3	x
O94916
O00512
P09067
O75444
O15405
Q9Y6Y1
Q9Y4X4
Q8NDV7
O60284
P25054
O95819	2	2
Q9HCS4
Q8WU58
Q6PIJ6
Q6W2J9
P49716
Q9ULU4	8	1
Q6T4R5
O15265
Q8NDX5
P57073
P55198
Q8WYB5	8	3
P28356
Q9NYJ8
Q13873
P19532	5	x
Q12968
O15062
Q9H792
P35226
Q8IXF0
Q9H3P2
Q9UKJ3
Q9UMZ2
Q9Y261
P05412
Q1XH10
Q9UPG8
Q9Y3Y4
Q9HCJ0	6	2
Q14526
Q13492
Q9HBL0
P18858
Q9UIH9
Q9BYH8
Q8IWZ3
Q6UWI4
Q8WVT3
Q53H80
O60315
Q9H7D7	9	x
Q08AD1
Q8TAD8
Q9Y4H2
Q9UBC0
Q92570
Q9UMQ3
P78559	4	1
Q5VT06
Q4VC05
Q53ET0
P29966
Q9Y2G1
Q9Y2U8	3	2
Q17R98	3	2
Q9NQW6
Q9UNE0
A6NIX2
P17676
Q2KHR3
Q96T17
Q9Y2W1
Q8N5G2
P41970
P43699
P28360
Q5VWG9
Q96JP5
Q86UU1
Q5VT52
Q8NEA6
Q10571
P43268
Q04864
Q14814
A7XYQ1
P15923
Q10586
Q9UNH5
Q8NBF1	3	2
Q6VMQ6
Q9C0D0
P31270
Q5FWF5
Q13428
P35548	2	3
A0A1B0GTU1
Q9UPN9	2	2
Q8WXF1
P54259
P43694
Q96RN5
Q9UN79
P23246
Q8IXK0
Q02078
O75152	4	2
Q9P2D0
Q9H6I2
P49006
Q9NZM4	2	2
P41225
P0CJ78
O43432
P28324
Q07352
Q05516	3	2
Q9UM47
P42566
Q8NCM2	4	3
Q9UHF7
O14948
Q9UKS7
Q05D32
Q9NRE2
O43610
Q8IWZ8
Q92841
Q13523
Q96M27
P78411
Q8WY36
Q02880	6	2
Q8IZP0
P50479
P52952
O14964
Q12778
O94875
P15408
Q3KQU3
P81133
P55317
Q99081
Q3L8U1	7	3
Q8IXL6
P78424
O94864
Q01954
Q5UIP0
O95402
P46531
P17275
Q8NF64
P19419
P57059	8	x
Q13469
Q8WYQ9
Q9HBU1
Q96DR7
O95600
P10244
Q9BQ87
Q9ULC8
Q9H2A3
Q96A73
A0A0B4J2F2
Q8IYT8
Q14106
P48436
Q7Z5L9
Q8WUM9
Q9C056
P41182
P48431
P56524	18	2
Q14978
Q96CT2
P35269
Q12830
P48443
Q09666	6	2
O95292
Q8NEM7
A0A0U1RQI7
Q9H6Z4
Q15542
P19484
P0C7T5
Q9Y385
P23025
Q16825
P17535
O95271
P09086
Q06330
O76083
Q04721
O94855
Q7RTP6
Q9NP71
Q8TD84
O14607
Q9Y5R5
P17677
P47974
Q9ULK4	4	2
P53539
Q9C0B5
O00570
Q92786
P78414
P15976
P11387
Q9UHB7
Q8N3K9
Q8IX90
Q9UGU5
Q66K74
Q8N264
Q13207
Q96SF7
Q9BYN7
Q9C0D5
P52594
Q9UIU6
Q16236
P46013
O75385
O43524
Q68BL7
